# Limited oxygen availability in standard cell culture alters metabolism and function in terminally-differentiated cells

**DOI:** 10.1101/2022.11.29.516437

**Authors:** Joycelyn Tan, Sam Virtue, Dougall M. Norris, Olivia J. Conway, Ming Yang, Christopher Gribben, Fatima Lugtu, Ioannis Kamzolas, James R. Krycer, Richard J. Mills, Conceição Pereira, Martin Dale, Amber S. Shun-Shion, Harry J. M. Baird, James A. Horscroft, Alice P. Sowton, Marcella Ma, Stefania Carobbio, Evangelia Petsalaki, Andrew J. Murray, David C. Gershlick, James E. Hudson, Ludovic Vallier, Kelsey H Fisher-Wellman, Christian Frezza, Antonio Vidal-Puig, Daniel J. Fazakerley

**Affiliations:** Metabolic Research Laboratories, Wellcome-Medical Research Council Institute of Metabolic Science, University of Cambridge, Cambridge CB2 0QQ, UK; MRC Cancer Unit, University of Cambridge, Cambridge Biomedical Campus, Cambridge CB2 0XZ, UK; CECAD Research Center, Faculty of Medicine, University Hospital Cologne, Cologne 50931, Germany; Wellcome-MRC Cambridge Stem Cell Institute, University of Cambridge, Cambridge CB2 0AW, UK; European Molecular Biology Laboratory, European Bioinformatics Institute, Wellcome Genome Campus, Hinxton CB10 1SD, UK; QIMR Berghofer Medical Research Institute, Brisbane, Queensland 4006, Australia.; Faculty of Health, School of Biomedical Sciences, Queensland University of Technology, Brisbane, Queensland 4000, Australia; Cambridge Institute for Medical Research, University of Cambridge, Cambridge CB2 0XY, UK; Department of Physiology, Development and Neuroscience, University of Cambridge, Cambridge CB2 3EL, UK; Centro de Investigacion Principe Felipe, Valencia 46012, Spain; Faculty of Medicine, School of Biomedical Sciences, The University of Queensland, Brisbane, Queensland 4072, Australia; Department of Physiology, Brody School of Medicine, East Carolina University, Greenville, North Carolina 27834, USA; East Carolina Diabetes and Obesity Institute, East Carolina University, Greenville, North Carolina 27834, USA; UNC Lineberger Comprehensive Cancer Center, University of North Carolina at Chapel Hill School of Medicine, Chapel Hill, North Carolina 27599, USA

**Keywords:** Cell culture, oxygen tension, oxygen diffusion, hypoxia, HIF, glucose metabolism, *de novo* lipogenesis, adipocytes, hPSC

## Abstract

Cell culture is generally considered to be hyperoxic. However, the importance of cellular oxygen consumption is often underappreciated, with rates of oxygen consumption often sufficient to cause hypoxia at cell monolayers. We initially focused on cultured adipocytes as a terminally differentiated cell-type with substantial oxygen consumption rates to support diverse cellular functions. Under standard conditions, cultured adipocytes are hypoxic and highly glycolytic. Increasing oxygen diverted glucose flux toward mitochondria and resulted in thousands of gene expression changes that pointed toward alleviated physiological transcriptional responses to hypoxia. Phenotypically, providing more oxygen increased adipokine secretion and rendered adipocytes more sensitive to insulin and lipolytic stimuli. The functional benefits of increasing pericellular oxygen were transferable to other cellular systems including hPSC-derived hepatocytes and cardiac organoids. Our findings suggest that oxygen is limiting in many terminally-differentiated cell culture systems, and that controlling oxygen availability can improve the quality and translatability of cell models.
