## Supplementary material for "Limited oxygen availability in standard cell culture alters metabolism and function in terminally-differentiated cells": Table S6: scWAT RNAseq Fast Gene Set analysis (KEGG pathways)

### Sheet: Table S6 Hypoxia vs Control
	pathway	pval	padj	ES	NES	nMoreExtreme	size
1	KEGG_GLYCOLYSIS_GLUCONEOGENESIS	0.00160514	0.019646	-0.593189	-2.19776	0	59
2	KEGG_CITRATE_CYCLE_TCA_CYCLE	0.00162602	0.019646	-0.774654	-2.44449	0	29
3	KEGG_PENTOSE_PHOSPHATE_PATHWAY	0.00162075	0.019646	-0.694886	-2.15268	0	26
4	KEGG_PENTOSE_AND_GLUCURONATE_INTERCONVERSIONS	0.16129	0.365825	-0.432406	-1.25358	94	21
5	KEGG_FRUCTOSE_AND_MANNOSE_METABOLISM	0.00165017	0.019646	-0.604555	-1.91797	0	30
6	KEGG_GALACTOSE_METABOLISM	0.00162075	0.019646	-0.656944	-2.03514	0	26
7	KEGG_ASCORBATE_AND_ALDARATE_METABOLISM	0.101933	0.261517	-0.511852	-1.3777	57	15
8	KEGG_FATTY_ACID_BIOSYNTHESIS	0.00175747	0.019646	-0.817922	-2.20151	0	15
9	KEGG_FATTY_ACID_ELONGATION	0.00162075	0.019646	-0.709331	-2.19743	0	26
10	KEGG_FATTY_ACID_DEGRADATION	0.00161812	0.019646	-0.703063	-2.46289	0	43
11	KEGG_STEROID_BIOSYNTHESIS	0.00175747	0.019646	-0.87256	-2.47011	0	18
12	KEGG_PRIMARY_BILE_ACID_BIOSYNTHESIS	0.0158172	0.0736644	-0.613213	-1.67428	8	16
13	KEGG_UBIQUINONE_AND_OTHER_TERPENOID_QUINONE_BIOSYNTHESIS	0.0514706	0.174171	-0.606808	-1.50468	27	11
14	KEGG_STEROID_HORMONE_BIOSYNTHESIS	0.119935	0.293279	-0.377611	-1.27526	73	37
15	KEGG_OXIDATIVE_PHOSPHORYLATION	0.00154083	0.019646	-0.738759	-3.02532	0	112
16	KEGG_ARGININE_BIOSYNTHESIS	0.63837	0.892008	-0.305788	-0.886507	375	21
17	KEGG_PURINE_METABOLISM	0.364063	0.643794	-0.256761	-1.04532	232	110
18	KEGG_PYRIMIDINE_METABOLISM	0.17342	0.382256	-0.328208	-1.19348	106	53
19	KEGG_ALANINE_ASPARTATE_AND_GLUTAMATE_METABOLISM	0.0831974	0.230449	-0.415176	-1.34427	50	32
20	KEGG_GLYCINE_SERINE_AND_THREONINE_METABOLISM	0.213008	0.44746	-0.342437	-1.16301	130	38
21	KEGG_CYSTEINE_AND_METHIONINE_METABOLISM	0.0523732	0.174391	-0.406432	-1.43094	31	45
22	KEGG_VALINE_LEUCINE_AND_ISOLEUCINE_DEGRADATION	0.00163132	0.019646	-0.704605	-2.50442	0	47
23	KEGG_LYSINE_DEGRADATION	0.0995185	0.257432	-0.351997	-1.30415	61	59
24	KEGG_ARGININE_AND_PROLINE_METABOLISM	0.267423	0.522148	-0.313525	-1.1252	164	49
25	KEGG_HISTIDINE_METABOLISM	0.268581	0.522148	-0.382689	-1.14173	158	23
26	KEGG_TYROSINE_METABOLISM	0.0439024	0.155664	-0.453814	-1.43205	26	29
27	KEGG_PHENYLALANINE_METABOLISM	0.221254	0.458627	-0.430775	-1.19788	126	17
28	KEGG_TRYPTOPHAN_METABOLISM	0.00813008	0.0480135	-0.503192	-1.73045	4	40
29	KEGG_BETA_ALANINE_METABOLISM	0.0195122	0.0848238	-0.500719	-1.58006	11	29
30	KEGG_SELENOCOMPOUND_METABOLISM	0.376098	0.657647	-0.397345	-1.08489	213	16
31	KEGG_GLUTATHIONE_METABOLISM	0.0146819	0.0718036	-0.452299	-1.60763	8	47
32	KEGG_STARCH_AND_SUCROSE_METABOLISM	0.00490196	0.0334092	-0.596304	-1.8384	2	25
33	KEGG_N_GLYCAN_BIOSYNTHESIS	0.0688776	0.203384	0.367001	1.37641	26	46
34	KEGG_OTHER_GLYCAN_DEGRADATION	0.981308	1	0.183542	0.540948	419	17
35	KEGG_MUCIN_TYPE_O_GLYCAN_BIOSYNTHESIS	0.194805	0.411987	0.358176	1.18889	74	26
36	KEGG_VARIOUS_TYPES_OF_N_GLYCAN_BIOSYNTHESIS	0.164975	0.37149	0.339363	1.20998	64	36
37	KEGG_OTHER_TYPES_OF_O_GLYCAN_BIOSYNTHESIS	0.416452	0.687699	0.278989	1.01734	161	41
38	KEGG_MANNOSE_TYPE_O_GLYCAN_BIOSYNTHESIS	0.0865874	0.23164	-0.471759	-1.36767	50	21
39	KEGG_AMINO_SUGAR_AND_NUCLEOTIDE_SUGAR_METABOLISM	0.0556465	0.181431	-0.39987	-1.40784	33	45
40	KEGG_GLYCOSAMINOGLYCAN_DEGRADATION	0.170901	0.380655	0.437545	1.26499	73	16
41	KEGG_GLYCOSAMINOGLYCAN_BIOSYNTHESIS_CHONDROITIN_SULFATE_DERMATAN_SULFATE	0.190588	0.407382	0.390966	1.19574	80	20
42	KEGG_GLYCOSAMINOGLYCAN_BIOSYNTHESIS_KERATAN_SULFATE	0.764434	0.959697	0.291016	0.786296	330	13
43	KEGG_GLYCOSAMINOGLYCAN_BIOSYNTHESIS_HEPARAN_SULFATE_HEPARIN	0.0305882	0.122745	0.521427	1.59474	12	20
44	KEGG_GLYCEROLIPID_METABOLISM	0.0164745	0.0736644	-0.429538	-1.55336	9	52
45	KEGG_INOSITOL_PHOSPHATE_METABOLISM	0.5376	0.782646	-0.250317	-0.951947	335	69
46	KEGG_GLYCOSYLPHOSPHATIDYLINOSITOL_GPI_ANCHOR_BIOSYNTHESIS	0.59596	0.847157	0.283577	0.91295	235	24
47	KEGG_GLYCEROPHOSPHOLIPID_METABOLISM	0.0156986	0.0736644	-0.376002	-1.48934	9	88
48	KEGG_ETHER_LIPID_METABOLISM	0.804878	0.976461	-0.230568	-0.79291	494	40
49	KEGG_ARACHIDONIC_ACID_METABOLISM	0.293638	0.553667	-0.309378	-1.09964	179	47
50	KEGG_LINOLEIC_ACID_METABOLISM	0.740035	0.959697	-0.285786	-0.82143	426	20
51	KEGG_ALPHA_LINOLENIC_ACID_METABOLISM	0.179262	0.389646	-0.436443	-1.23552	101	18
52	KEGG_SPHINGOLIPID_METABOLISM	0.789062	0.968536	0.222518	0.815751	302	43
53	KEGG_GLYCOSPHINGOLIPID_BIOSYNTHESIS_LACTO_AND_NEOLACTO_SERIES	0.942078	1	-0.221096	-0.64714	552	22
54	KEGG_GLYCOSPHINGOLIPID_BIOSYNTHESIS_GLOBO_AND_ISOGLOBO_SERIES	0.0709382	0.205589	0.519359	1.44062	30	14
55	KEGG_GLYCOSPHINGOLIPID_BIOSYNTHESIS_GANGLIO_SERIES	0.385681	0.663591	0.368196	1.0382	166	15
56	KEGG_PYRUVATE_METABOLISM	0.00165289	0.019646	-0.733736	-2.41212	0	34
57	KEGG_GLYOXYLATE_AND_DICARBOXYLATE_METABOLISM	0.00162602	0.019646	-0.782888	-2.47047	0	29
58	KEGG_PROPANOATE_METABOLISM	0.00165017	0.019646	-0.792359	-2.51379	0	30
59	KEGG_BUTANOATE_METABOLISM	0.0135135	0.0671386	-0.570844	-1.70307	7	23
60	KEGG_ONE_CARBON_POOL_BY_FOLATE	0.317158	0.583943	-0.383664	-1.10276	182	20
61	KEGG_THIAMINE_METABOLISM	0.0551471	0.181431	-0.614354	-1.48693	29	10
62	KEGG_NICOTINATE_AND_NICOTINAMIDE_METABOLISM	0.296596	0.555896	-0.327018	-1.1044	182	37
63	KEGG_PANTOTHENATE_AND_COA_BIOSYNTHESIS	0.0615114	0.194476	-0.513274	-1.45301	34	18
64	KEGG_FOLATE_BIOSYNTHESIS	0.171477	0.380655	-0.430159	-1.24707	100	21
65	KEGG_RETINOL_METABOLISM	0.00490998	0.0334092	-0.504306	-1.77553	2	45
66	KEGG_PORPHYRIN_AND_CHLOROPHYLL_METABOLISM	0.330081	0.600671	-0.340768	-1.07532	202	29
67	KEGG_TERPENOID_BACKBONE_BIOSYNTHESIS	0.00169779	0.019646	-0.691441	-2.00455	0	21
68	KEGG_NITROGEN_METABOLISM	0.768014	0.959697	-0.28191	-0.769712	436	16
69	KEGG_AMINOACYL_TRNA_BIOSYNTHESIS	0.00163399	0.019646	-0.727131	-2.24174	0	25
70	KEGG_METABOLISM_OF_XENOBIOTICS_BY_CYTOCHROME_P450	0.0411184	0.153215	-0.403712	-1.45533	24	51
71	KEGG_DRUG_METABOLISM_CYTOCHROME_P450	0.0161551	0.0736644	-0.436281	-1.55939	9	48
72	KEGG_DRUG_METABOLISM_OTHER_ENZYMES	0.00806452	0.0480135	-0.443343	-1.64082	4	58
73	KEGG_BIOSYNTHESIS_OF_UNSATURATED_FATTY_ACIDS	0.00162075	0.019646	-0.678193	-2.10097	0	26
74	KEGG_ABC_TRANSPORTERS	0.291057	0.552126	-0.323688	-1.09933	178	38
75	KEGG_RIBOSOME_BIOGENESIS_IN_EUKARYOTES	0.489465	0.736551	-0.252609	-0.974176	301	74
76	KEGG_RIBOSOME	0.0199387	0.0854904	-0.370925	-1.49608	12	99
77	KEGG_RNA_TRANSPORT	0.0681481	0.203146	-0.29908	-1.27636	45	150
78	KEGG_MRNA_SURVEILLANCE_PATHWAY	0.473186	0.722474	-0.251604	-0.988267	299	82
79	KEGG_RNA_DEGRADATION	0.272152	0.525824	-0.290058	-1.11256	171	71
80	KEGG_RNA_POLYMERASE	0.995122	1	-0.172043	-0.542895	611	29
81	KEGG_BASAL_TRANSCRIPTION_FACTORS	0.885808	1	-0.21795	-0.751611	542	41
82	KEGG_DNA_REPLICATION	0.531088	0.776778	0.272589	0.964387	204	35
83	KEGG_SPLICEOSOME	0.507331	0.754501	0.218236	0.99459	172	124
84	KEGG_PROTEASOME	0.00163132	0.019646	-0.740022	-2.56933	0	42
85	KEGG_PROTEIN_EXPORT	0.0608108	0.194222	-0.482824	-1.44047	35	23
86	KEGG_PPAR_SIGNALING_PATHWAY	0.00158228	0.019646	-0.44699	-1.7145	0	71
87	KEGG_BASE_EXCISION_REPAIR	0.956298	1	0.186045	0.647349	371	32
88	KEGG_NUCLEOTIDE_EXCISION_REPAIR	0.996727	1	-0.153245	-0.539534	608	45
89	KEGG_MISMATCH_REPAIR	0.0698795	0.204414	0.439164	1.39276	28	22
90	KEGG_HOMOLOGOUS_RECOMBINATION	1	1	-0.144382	-0.494018	613	39
91	KEGG_NON_HOMOLOGOUS_END_JOINING	0.522604	0.767958	-0.372419	-0.956333	288	12
92	KEGG_FANCONI_ANEMIA_PATHWAY	0.428934	0.687699	0.262379	1.0108	168	51
93	KEGG_MAPK_SIGNALING_PATHWAY	0.422311	0.687699	0.19762	1.00972	105	270
94	KEGG_ERBB_SIGNALING_PATHWAY	0.706494	0.945011	0.214747	0.904244	271	77
95	KEGG_RAS_SIGNALING_PATHWAY	0.00341297	0.0254347	0.340968	1.68938	0	206
96	KEGG_RAP1_SIGNALING_PATHWAY	0.00324675	0.0252786	0.341915	1.68999	0	197
97	KEGG_CALCIUM_SIGNALING_PATHWAY	0.472059	0.722474	-0.233619	-1.00373	320	161
98	KEGG_CGMP_PKG_SIGNALING_PATHWAY	0.0920245	0.242048	0.254861	1.19798	29	152
99	KEGG_CAMP_SIGNALING_PATHWAY	0.0248447	0.102321	0.258646	1.25442	7	175
100	KEGG_CYTOKINE_CYTOKINE_RECEPTOR_INTERACTION	0.00331126	0.0252786	0.300258	1.48735	0	200
101	KEGG_VIRAL_PROTEIN_INTERACTION_WITH_CYTOKINE_AND_CYTOKINE_RECEPTOR	0.989189	1	0.148126	0.614248	365	71
102	KEGG_CHEMOKINE_SIGNALING_PATHWAY	0.509317	0.754501	0.207223	0.988058	163	161
103	KEGG_NF_KAPPA_B_SIGNALING_PATHWAY	1	1	0.148027	0.641345	360	92
104	KEGG_HIF_1_SIGNALING_PATHWAY	0.0432099	0.155456	-0.351569	-1.40885	27	96
105	KEGG_FOXO_SIGNALING_PATHWAY	0.278107	0.533694	0.237857	1.07366	93	120
106	KEGG_PHOSPHATIDYLINOSITOL_SIGNALING_SYSTEM	0.936533	1	-0.183045	-0.73234	604	93
107	KEGG_SPHINGOLIPID_SIGNALING_PATHWAY	0.854701	0.991012	0.190714	0.857447	299	115
108	KEGG_PHOSPHOLIPASE_D_SIGNALING_PATHWAY	0.853801	0.991012	0.183667	0.84831	291	133
109	KEGG_NEUROACTIVE_LIGAND_RECEPTOR_INTERACTION	0.543478	0.787373	0.201922	0.979309	174	175
110	KEGG_CELL_CYCLE	0.398281	0.67751	0.228683	1.02951	138	116
111	KEGG_OOCYTE_MEIOSIS	0.592179	0.846356	0.212644	0.93778	211	104
112	KEGG_P53_SIGNALING_PATHWAY	0.902711	1	-0.197892	-0.746956	565	66
113	KEGG_UBIQUITIN_MEDIATED_PROTEOLYSIS	0.68437	0.931496	-0.216225	-0.90084	450	126
114	KEGG_SNARE_INTERACTIONS_IN_VESICULAR_TRANSPORT	0.654545	0.907655	-0.279098	-0.893222	395	31
115	KEGG_AUTOPHAGY_OTHER	0.0644628	0.198558	-0.429756	-1.37539	38	31
116	KEGG_MITOPHAGY_ANIMAL	0.8032	0.976461	-0.217088	-0.807846	501	62
117	KEGG_AUTOPHAGY_ANIMAL	0.279635	0.533694	-0.261024	-1.0929	183	129
118	KEGG_PROTEIN_PROCESSING_IN_ENDOPLASMIC_RETICULUM	0.0647059	0.198558	-0.300545	-1.2874	43	153
119	KEGG_LYSOSOME	0.464448	0.719664	-0.240644	-0.995503	306	119
120	KEGG_ENDOCYTOSIS	0.0273973	0.111368	0.243197	1.23389	7	227
121	KEGG_PHAGOSOME	0.912023	1	0.179624	0.81862	310	124
122	KEGG_PEROXISOME	0.00157729	0.019646	-0.658001	-2.58454	0	82
123	KEGG_MTOR_SIGNALING_PATHWAY	0.113433	0.281782	-0.287271	-1.21735	75	145
124	KEGG_PI3K_AKT_SIGNALING_PATHWAY	0.0041841	0.0304564	0.288272	1.48445	0	303
125	KEGG_AMPK_SIGNALING_PATHWAY	0.0517504	0.174171	-0.324854	-1.3358	33	114
126	KEGG_APOPTOSIS	0.86015	0.991012	-0.194145	-0.805834	571	121
127	KEGG_LONGEVITY_REGULATING_PATHWAY	0.252747	0.507115	0.259466	1.10755	91	85
128	KEGG_LONGEVITY_REGULATING_PATHWAY_MULTIPLE_SPECIES	0.18871	0.407353	-0.323443	-1.19707	116	58
129	KEGG_APOPTOSIS_MULTIPLE_SPECIES	0.690438	0.931496	-0.276488	-0.856531	425	26
130	KEGG_FERROPTOSIS	0.0421394	0.153368	-0.42979	-1.45148	25	37
131	KEGG_NECROPTOSIS	0.0361068	0.141268	-0.340006	-1.37678	22	108
132	KEGG_CELLULAR_SENESCENCE	0.766917	0.959697	-0.205157	-0.867658	509	139
133	KEGG_CARDIAC_MUSCLE_CONTRACTION	0.00162075	0.019646	-0.468106	-1.80523	0	74
134	KEGG_ADRENERGIC_SIGNALING_IN_CARDIOMYOCYTES	0.609971	0.860004	0.206499	0.955048	207	134
135	KEGG_VASCULAR_SMOOTH_MUSCLE_CONTRACTION	0.376068	0.657647	0.231095	1.03467	131	113
136	KEGG_WNT_SIGNALING_PATHWAY	0.0180723	0.0796708	0.286156	1.33671	5	145
137	KEGG_NOTCH_SIGNALING_PATHWAY	0.0101523	0.056744	0.432782	1.66727	3	51
138	KEGG_HEDGEHOG_SIGNALING_PATHWAY	0.191327	0.407382	0.312024	1.17022	74	46
139	KEGG_TGF_BETA_SIGNALING_PATHWAY	0.00274725	0.0252786	0.446115	1.90427	0	85
140	KEGG_AXON_GUIDANCE	0.00310559	0.0252786	0.387757	1.85974	0	166
141	KEGG_VEGF_SIGNALING_PATHWAY	0.977528	1	-0.176632	-0.646846	608	56
142	KEGG_APELIN_SIGNALING_PATHWAY	0.430636	0.687699	0.222828	1.01955	148	128
143	KEGG_OSTEOCLAST_DIFFERENTIATION	1	1	-0.114523	-0.471005	652	116
144	KEGG_HIPPO_SIGNALING_PATHWAY	0.00303951	0.0252786	0.324253	1.50888	0	142
145	KEGG_HIPPO_SIGNALING_PATHWAY_MULTIPLE_SPECIES	0.635204	0.891564	0.259979	0.881872	248	28
146	KEGG_FOCAL_ADHESION	0.00327869	0.0252786	0.381787	1.87599	0	187
147	KEGG_ECM_RECEPTOR_INTERACTION	0.00265252	0.0252786	0.487833	2.05223	0	78
148	KEGG_CELL_ADHESION_MOLECULES_CAMS	0.00872093	0.0505491	0.329812	1.48393	2	117
149	KEGG_ADHERENS_JUNCTION	0.00542005	0.034622	0.396619	1.64075	1	70
150	KEGG_TIGHT_JUNCTION	0.0150602	0.0725209	0.283797	1.32244	4	144
151	KEGG_GAP_JUNCTION	0.073107	0.209931	0.307206	1.2873	27	75
152	KEGG_SIGNALING_PATHWAYS_REGULATING_PLURIPOTENCY_OF_STEM_CELLS	0.00293255	0.0252786	0.418244	1.89138	0	122
153	KEGG_COMPLEMENT_AND_COAGULATION_CASCADES	0.263328	0.518375	-0.289502	-1.12099	162	75
154	KEGG_PLATELET_ACTIVATION	0.140401	0.328298	0.258793	1.16506	48	116
155	KEGG_ANTIGEN_PROCESSING_AND_PRESENTATION	0.11147	0.281782	-0.360884	-1.2899	68	48
156	KEGG_RENIN_ANGIOTENSIN_SYSTEM	0.0162413	0.0736644	0.566094	1.71631	6	19
157	KEGG_TOLL_LIKE_RECEPTOR_SIGNALING_PATHWAY	0.545879	0.787373	-0.240571	-0.950696	350	84
158	KEGG_NOD_LIKE_RECEPTOR_SIGNALING_PATHWAY	0.123288	0.29914	-0.287869	-1.21268	80	135
159	KEGG_RIG_I_LIKE_RECEPTOR_SIGNALING_PATHWAY	0.150242	0.34834	-0.34492	-1.23284	92	48
160	KEGG_CYTOSOLIC_DNA_SENSING_PATHWAY	0.576547	0.827795	-0.267069	-0.938041	353	44
161	KEGG_C_TYPE_LECTIN_RECEPTOR_SIGNALING_PATHWAY	0.947287	1	-0.180136	-0.723145	610	97
162	KEGG_JAK_STAT_SIGNALING_PATHWAY	0.034384	0.13623	0.287375	1.29374	11	116
163	KEGG_HEMATOPOIETIC_CELL_LINEAGE	0.990354	1	-0.165026	-0.64109	615	76
164	KEGG_NATURAL_KILLER_CELL_MEDIATED_CYTOTOXICITY	0.982839	1	-0.170558	-0.677581	629	89
165	KEGG_IL_17_SIGNALING_PATHWAY	0.42812	0.687699	-0.263642	-1.00893	270	70
166	KEGG_TH1_AND_TH2_CELL_DIFFERENTIATION	0.429708	0.687699	0.239727	1.00849	161	78
167	KEGG_TH17_CELL_DIFFERENTIATION	0.773791	0.959697	-0.213101	-0.846596	495	89
168	KEGG_T_CELL_RECEPTOR_SIGNALING_PATHWAY	0.85755	0.991012	0.193816	0.84375	300	98
169	KEGG_B_CELL_RECEPTOR_SIGNALING_PATHWAY	1	1	0.1124	0.470534	384	74
170	KEGG_FC_EPSILON_RI_SIGNALING_PATHWAY	1	1	-0.141815	-0.527734	624	62
171	KEGG_FC_GAMMA_R_MEDIATED_PHAGOCYTOSIS	0.947368	1	0.175924	0.76129	341	91
172	KEGG_TNF_SIGNALING_PATHWAY	0.835148	0.990156	-0.199708	-0.805963	536	102
173	KEGG_LEUKOCYTE_TRANSENDOTHELIAL_MIGRATION	0.0113636	0.0602851	0.330326	1.44275	3	100
174	KEGG_INTESTINAL_IMMUNE_NETWORK_FOR_IGA_PRODUCTION	0.994805	1	0.148473	0.529817	382	37
175	KEGG_CIRCADIAN_RHYTHM	0.466997	0.720049	-0.313968	-0.996075	282	30
176	KEGG_CIRCADIAN_ENTRAINMENT	0.75	0.959697	0.209131	0.884158	281	79
177	KEGG_THERMOGENESIS	0.00141044	0.019646	-0.55328	-2.45759	0	206
178	KEGG_LONG_TERM_POTENTIATION	0.3872	0.663591	-0.279618	-1.03079	241	57
179	KEGG_SYNAPTIC_VESICLE_CYCLE	0.0993691	0.257432	-0.344983	-1.29292	62	63
180	KEGG_NEUROTROPHIN_SIGNALING_PATHWAY	0.113314	0.281782	0.268505	1.19984	39	112
181	KEGG_RETROGRADE_ENDOCANNABINOID_SIGNALING	0.00154321	0.019646	-0.481568	-1.9701	0	111
182	KEGG_GLUTAMATERGIC_SYNAPSE	0.896285	1	-0.192427	-0.769878	578	93
183	KEGG_CHOLINERGIC_SYNAPSE	0.508427	0.754501	0.225196	0.975985	180	93
184	KEGG_SEROTONERGIC_SYNAPSE	0.678288	0.931159	-0.226903	-0.892169	427	83
185	KEGG_GABAERGIC_SYNAPSE	0.674667	0.930267	0.219455	0.903752	252	66
186	KEGG_DOPAMINERGIC_SYNAPSE	0.85	0.991012	-0.198854	-0.809568	543	110
187	KEGG_LONG_TERM_DEPRESSION	0.818476	0.977798	-0.217995	-0.792707	504	53
188	KEGG_OLFACTORY_TRANSDUCTION	0.716639	0.950458	-0.238958	-0.864158	434	52
189	KEGG_TASTE_TRANSDUCTION	0.96875	1	-0.190544	-0.63592	588	36
190	KEGG_PHOTOTRANSDUCTION	0.598152	0.847157	0.310784	0.898514	258	16
191	KEGG_INFLAMMATORY_MEDIATOR_REGULATION_OF_TRP_CHANNELS	0.750388	0.959697	-0.215349	-0.858166	483	90
192	KEGG_REGULATION_OF_ACTIN_CYTOSKELETON	0.00328947	0.0252786	0.306844	1.51395	0	196
193	KEGG_INSULIN_SIGNALING_PATHWAY	0.0106383	0.0574101	-0.343252	-1.43718	6	129
194	KEGG_INSULIN_SECRETION	0.401929	0.680021	-0.26773	-1.03104	249	73
195	KEGG_GNRH_SIGNALING_PATHWAY	0.460925	0.717759	-0.254727	-0.995533	288	81
196	KEGG_OVARIAN_STEROIDOGENESIS	0.261011	0.518375	-0.324425	-1.1188	159	41
197	KEGG_PROGESTERONE_MEDIATED_OOCYTE_MATURATION	0.387978	0.663591	0.244799	1.03241	141	80
198	KEGG_ESTROGEN_SIGNALING_PATHWAY	0.77573	0.959697	-0.207579	-0.840295	504	103
199	KEGG_MELANOGENESIS	0.0214477	0.0907181	0.320875	1.38006	7	86
200	KEGG_PROLACTIN_SIGNALING_PATHWAY	0.685484	0.931496	-0.234749	-0.870762	424	61
201	KEGG_THYROID_HORMONE_SYNTHESIS	0.861199	0.991012	-0.20638	-0.773468	545	63
202	KEGG_THYROID_HORMONE_SIGNALING_PATHWAY	0.928775	1	0.179595	0.807458	325	115
203	KEGG_ADIPOCYTOKINE_SIGNALING_PATHWAY	0.248819	0.502454	-0.297986	-1.12177	157	64
204	KEGG_OXYTOCIN_SIGNALING_PATHWAY	0.419355	0.687699	0.221025	1.02223	142	134
205	KEGG_GLUCAGON_SIGNALING_PATHWAY	0.00156006	0.019646	-0.418497	-1.67006	0	92
206	KEGG_REGULATION_OF_LIPOLYSIS_IN_ADIPOCYTES	0.0391645	0.148558	0.38325	1.44676	14	48
207	KEGG_RENIN_SECRETION	0.00527704	0.0345933	0.401877	1.6139	1	59
208	KEGG_ALDOSTERONE_SYNTHESIS_AND_SECRETION	0.359249	0.638892	0.24266	1.04366	133	86
209	KEGG_RELAXIN_SIGNALING_PATHWAY	0.0826211	0.230449	0.271413	1.21518	28	113
210	KEGG_CORTISOL_SYNTHESIS_AND_SECRETION	0.722311	0.953939	-0.230206	-0.852911	449	59
211	KEGG_PARATHYROID_HORMONE_SYNTHESIS_SECRETION_AND_ACTION	0.655367	0.907655	0.21143	0.91552	231	94
212	KEGG_GNRH_SECRETION	0.988655	1	-0.170232	-0.619025	609	53
213	KEGG_TYPE_II_DIABETES_MELLITUS	0.08646	0.23164	-0.386569	-1.3331	52	41
214	KEGG_INSULIN_RESISTANCE	0.133956	0.317639	-0.303472	-1.22935	85	105
215	KEGG_NON_ALCOHOLIC_FATTY_LIVER_DISEASE_NAFLD	0.00150376	0.019646	-0.563844	-2.38463	0	139
216	KEGG_AGE_RAGE_SIGNALING_PATHWAY_IN_DIABETIC_COMPLICATIONS	0.45098	0.705784	0.231851	1.00729	160	97
217	KEGG_CUSHING_SYNDROME	0.0848485	0.230935	0.256411	1.18651	27	140
218	KEGG_GROWTH_HORMONE_SYNTHESIS_SECRETION_AND_ACTION	0.857805	0.991012	-0.19702	-0.795578	554	101
219	KEGG_TYPE_I_DIABETES_MELLITUS	0.380068	0.660895	-0.35115	-1.04763	224	23
220	KEGG_MATURITY_ONSET_DIABETES_OF_THE_YOUNG	0.0246046	0.102321	-0.588056	-1.54133	13	13
221	KEGG_ALDOSTERONE_REGULATED_SODIUM_REABSORPTION	0.826196	0.983268	0.224271	0.790892	327	34
222	KEGG_ENDOCRINE_AND_OTHER_FACTOR_REGULATED_CALCIUM_REABSORPTION	0.716113	0.950458	0.232816	0.86869	279	45
223	KEGG_VASOPRESSIN_REGULATED_WATER_REABSORPTION	0.00771208	0.047331	0.462143	1.69718	2	42
224	KEGG_PROXIMAL_TUBULE_BICARBONATE_RECLAMATION	0.116223	0.286439	0.423024	1.30818	47	21
225	KEGG_COLLECTING_DUCT_ACID_SECRETION	0.0132013	0.0666454	-0.543078	-1.64408	7	24
226	KEGG_SALIVARY_SECRETION	0.0626703	0.196158	0.325514	1.32368	22	64
227	KEGG_GASTRIC_ACID_SECRETION	0.337696	0.610977	0.258824	1.05156	128	61
228	KEGG_PANCREATIC_SECRETION	0.32973	0.600671	0.256323	1.06292	121	71
229	KEGG_CARBOHYDRATE_DIGESTION_AND_ABSORPTION	0.890909	1	-0.218975	-0.719868	538	34
230	KEGG_PROTEIN_DIGESTION_AND_ABSORPTION	0.0106101	0.0574101	0.359354	1.49334	3	69
231	KEGG_FAT_DIGESTION_AND_ABSORPTION	0.112211	0.281782	-0.406613	-1.29	67	30
232	KEGG_BILE_SECRETION	0.690289	0.931496	0.214564	0.889917	262	67
233	KEGG_VITAMIN_DIGESTION_AND_ABSORPTION	0.876513	1	0.231171	0.714885	361	21
234	KEGG_MINERAL_ABSORPTION	0.0463918	0.16134	0.389428	1.44411	17	44
235	KEGG_CHOLESTEROL_METABOLISM	0.159869	0.365249	-0.341977	-1.21551	97	47
236	KEGG_ALZHEIMER_DISEASE	0.0014881	0.019646	-0.549616	-2.35071	0	156
237	KEGG_PARKINSON_DISEASE	0.00151976	0.019646	-0.642189	-2.64806	0	117
238	KEGG_AMYOTROPHIC_LATERAL_SCLEROSIS_ALS	0.248788	0.502454	-0.3175	-1.13484	153	48
239	KEGG_HUNTINGTON_DISEASE	0.00139665	0.019646	-0.473918	-2.12766	0	232
240	KEGG_SPINOCEREBELLAR_ATAXIA	0.868852	0.996157	0.192209	0.826395	317	87
241	KEGG_PRION_DISEASES	0.155372	0.357584	-0.375354	-1.23396	93	34
242	KEGG_COCAINE_ADDICTION	0.408269	0.683359	0.286521	1.03453	157	40
243	KEGG_AMPHETAMINE_ADDICTION	0.894061	1	-0.201056	-0.744909	556	59
244	KEGG_MORPHINE_ADDICTION	0.934037	1	0.181908	0.755906	353	68
245	KEGG_NICOTINE_ADDICTION	0.774818	0.959697	0.263102	0.81363	319	21
246	KEGG_ALCOHOLISM	0.310249	0.578024	0.250005	1.08187	111	91
247	KEGG_BACTERIAL_INVASION_OF_EPITHELIAL_CELLS	0.00271739	0.0252786	0.462629	1.8769	0	63
248	KEGG_VIBRIO_CHOLERAE_INFECTION	0.0442623	0.155664	-0.409408	-1.44871	26	46
249	KEGG_EPITHELIAL_CELL_SIGNALING_IN_HELICOBACTER_PYLORI_INFECTION	0.175806	0.384807	-0.323058	-1.19833	108	61
250	KEGG_PATHOGENIC_ESCHERICHIA_COLI_INFECTION	0.759494	0.959697	0.188139	0.912447	239	177
251	KEGG_SHIGELLOSIS	0.912162	1	0.173801	0.851314	269	190
252	KEGG_SALMONELLA_INFECTION	0.752857	0.959697	-0.201284	-0.887414	526	200
253	KEGG_PERTUSSIS	0.414169	0.687699	0.252381	1.02629	151	64
254	KEGG_LEGIONELLOSIS	0.140549	0.328298	-0.349826	-1.25038	86	48
255	KEGG_YERSINIA_INFECTION	0.998464	1	-0.154812	-0.635748	649	115
256	KEGG_LEISHMANIASIS	0.746835	0.959697	-0.223767	-0.843258	471	65
257	KEGG_CHAGAS_DISEASE_AMERICAN_TRYPANOSOMIASIS	0.957865	1	0.172436	0.747327	340	93
258	KEGG_AFRICAN_TRYPANOSOMIASIS	0.357683	0.638892	0.305575	1.05995	141	31
259	KEGG_MALARIA	0.00257732	0.0252786	0.479244	1.77717	0	44
260	KEGG_TOXOPLASMOSIS	0.944186	1	-0.181009	-0.726652	608	97
261	KEGG_AMOEBIASIS	0.24	0.49098	0.26016	1.10514	89	81
262	KEGG_STAPHYLOCOCCUS_AUREUS_INFECTION	1	1	0.133798	0.515448	393	51
263	KEGG_TUBERCULOSIS	0.753731	0.959697	-0.205272	-0.868961	504	144
264	KEGG_HEPATITIS_C	0.228311	0.470139	-0.269564	-1.13129	149	131
265	KEGG_HEPATITIS_B	0.479941	0.725707	-0.234988	-0.995752	322	142
266	KEGG_MEASLES	0.439394	0.698123	-0.242544	-1.00263	289	118
267	KEGG_HUMAN_CYTOMEGALOVIRUS_INFECTION	0.775168	0.959697	0.187292	0.916975	230	191
268	KEGG_INFLUENZA_A	0.0742424	0.211253	-0.305398	-1.28382	48	133
269	KEGG_HUMAN_PAPILLOMAVIRUS_INFECTION	0.0846774	0.230935	0.223936	1.147	20	290
270	KEGG_HUMAN_T_CELL_LEUKEMIA_VIRUS_1_INFECTION	0.130293	0.31165	0.229915	1.13395	39	193
271	KEGG_KAPOSI_SARCOMA_ASSOCIATED_HERPESVIRUS_INFECTION	0.811852	0.977345	-0.198351	-0.846484	547	150
272	KEGG_HERPES_SIMPLEX_VIRUS_1_INFECTION	0.968877	1	-0.171684	-0.783504	715	256
273	KEGG_EPSTEIN_BARR_VIRUS_INFECTION	0.05	0.171978	-0.297758	-1.28503	33	168
274	KEGG_HUMAN_IMMUNODEFICIENCY_VIRUS_1_INFECTION	0.785294	0.967705	-0.200362	-0.865731	533	171
275	KEGG_PATHWAYS_IN_CANCER	0.00487805	0.0334092	0.268261	1.44675	0	463
276	KEGG_TRANSCRIPTIONAL_MISREGULATION_IN_CANCER	0.0030581	0.0252786	0.363775	1.70187	0	150
277	KEGG_VIRAL_CARCINOGENESIS	0.949704	1	-0.1738	-0.74317	641	152
278	KEGG_CHEMICAL_CARCINOGENESIS	0.0419355	0.153368	-0.387435	-1.4339	25	58
279	KEGG_PROTEOGLYCANS_IN_CANCER	0.00331126	0.0252786	0.355622	1.74946	0	189
280	KEGG_MICRORNAS_IN_CANCER	0.00925926	0.0526936	0.283502	1.35017	2	160
281	KEGG_COLORECTAL_CANCER	0.42623	0.687699	0.240005	1.01219	155	80
282	KEGG_RENAL_CELL_CARCINOMA	0.761675	0.959697	-0.223739	-0.843231	472	67
283	KEGG_PANCREATIC_CANCER	0.818328	0.977798	-0.210528	-0.81075	508	73
284	KEGG_ENDOMETRIAL_CANCER	0.065445	0.198877	0.329447	1.31836	24	58
285	KEGG_GLIOMA	0.702918	0.944263	0.212981	0.885072	264	69
286	KEGG_PROSTATE_CANCER	0.0674157	0.202895	0.291014	1.26124	23	93
287	KEGG_THYROID_CANCER	0.00761421	0.047331	0.488864	1.74302	2	36
288	KEGG_BASAL_CELL_CARCINOMA	0.00530504	0.0345933	0.464167	1.84529	1	57
289	KEGG_MELANOMA	0.313514	0.580649	0.264599	1.08281	115	65
290	KEGG_BLADDER_CANCER	0.80813	0.976621	-0.234117	-0.795121	496	38
291	KEGG_CHRONIC_MYELOID_LEUKEMIA	0.797368	0.974907	0.203785	0.84828	302	73
292	KEGG_ACUTE_MYELOID_LEUKEMIA	0.847244	0.991012	-0.206747	-0.778301	537	64
293	KEGG_SMALL_CELL_LUNG_CANCER	0.0914127	0.242048	0.291365	1.25865	32	89
294	KEGG_NON_SMALL_CELL_LUNG_CANCER	0.73842	0.959697	0.211435	0.859782	270	64
295	KEGG_BREAST_CANCER	0.0116279	0.0606589	0.293647	1.34536	3	130
296	KEGG_HEPATOCELLULAR_CARCINOMA	0.0393939	0.148558	0.263619	1.23816	12	151
297	KEGG_GASTRIC_CANCER	0.0784884	0.221323	0.262691	1.20061	26	129
298	KEGG_CENTRAL_CARBON_METABOLISM_IN_CANCER	0.0128	0.0656787	-0.418818	-1.55854	7	62
299	KEGG_CHOLINE_METABOLISM_IN_CANCER	0.407407	0.683359	0.236423	1.02767	142	95
300	KEGG_PD_L1_EXPRESSION_AND_PD_1_CHECKPOINT_PATHWAY_IN_CANCER	0.998433	1	-0.145367	-0.574453	636	85
301	KEGG_ASTHMA	0.476357	0.723786	-0.347526	-0.991096	271	19
302	KEGG_AUTOIMMUNE_THYROID_DISEASE	0.918228	1	-0.23308	-0.682219	538	22
303	KEGG_INFLAMMATORY_BOWEL_DISEASE_IBD	0.355628	0.638892	-0.298983	-1.0627	217	47
304	KEGG_SYSTEMIC_LUPUS_ERYTHEMATOSUS	0.449511	0.705784	-0.286389	-1.0059	275	44
305	KEGG_RHEUMATOID_ARTHRITIS	0.26248	0.518375	-0.296415	-1.11714	162	67
306	KEGG_ALLOGRAFT_REJECTION	0.511036	0.754501	-0.332767	-0.964722	300	21
307	KEGG_GRAFT_VERSUS_HOST_DISEASE	0.448873	0.705784	-0.351474	-1.01024	258	20
308	KEGG_PRIMARY_IMMUNODEFICIENCY	0.997409	1	0.14206	0.502592	384	35
309	KEGG_HYPERTROPHIC_CARDIOMYOPATHY_HCM	0.130435	0.31165	0.283627	1.20214	47	82
310	KEGG_ARRHYTHMOGENIC_RIGHT_VENTRICULAR_CARDIOMYOPATHY_ARVC	0.0585106	0.188802	0.313817	1.30179	21	72
311	KEGG_DILATED_CARDIOMYOPATHY_DCM	0.214477	0.447542	0.262897	1.1307	79	86
312	KEGG_VIRAL_MYOCARDITIS	0.985246	1	-0.169347	-0.599243	600	46
313	KEGG_FLUID_SHEAR_STRESS_AND_ATHEROSCLEROSIS	0.0379009	0.146456	0.277316	1.26779	12	126
