## Supplementary material for "Limited oxygen availability in standard cell culture alters metabolism and function in terminally-differentiated cells": Table S3: 3T3-L1 adipocyte RNAseq VIPER transcription factor analysis

### Sheet: Table S3 High vs Low Media
	Regulon	Size	NES	p.value	FDR
Smarcc1	Smarcc1	363	10.0753	7.10653e-24	2.6152e-21
Zhx1	Zhx1	425	-9.96539	2.16028e-23	3.97491e-21
Hif1a	Hif1a	68	8.80432	1.31654e-18	1.61496e-16
Prdm14	Prdm14	152	8.06081	7.57885e-16	6.97254e-14
Mynn	Mynn	422	7.95743	1.75646e-15	1.29275e-13
Zfp263	Zfp263	259	-7.60127	2.93243e-14	1.79855e-12
Zhx2	Zhx2	428	-7.21514	5.38774e-13	2.83241e-11
Maz	Maz	67	6.81862	9.19198e-12	4.22831e-10
Id3	Id3	350	-6.78329	1.17469e-11	4.80319e-10
Zbtb7a	Zbtb7a	81	-6.60316	4.02473e-11	1.4811e-09
Zc3h8	Zc3h8	307	-5.9322	2.98902e-09	9.99963e-08
Bcl3	Bcl3	37	5.40407	6.51439e-08	1.99775e-06
Relb	Relb	57	5.14426	2.6858e-07	7.60287e-06
Bhlhe40	Bhlhe40	52	-5.02039	5.15664e-07	1.35546e-05
Stat1	Stat1	150	4.92627	8.38135e-07	2.05622e-05
Snai2	Snai2	60	-4.75036	2.03059e-06	4.67035e-05
Kdm5a	Kdm5a	169	-4.63397	3.58727e-06	7.76539e-05
Sp1	Sp1	248	4.58942	4.44487e-06	9.08729e-05
Klf5	Klf5	71	4.41022	1.03265e-05	0.00019761
Esr1	Esr1	111	4.40172	1.07397e-05	0.00019761
Pou2f2	Pou2f2	62	4.38867	1.14047e-05	0.000198678
Egr1	Egr1	101	4.37982	1.18775e-05	0.000198678
Mnt	Mnt	53	-4.35347	1.33999e-05	0.000214398
Epas1	Epas1	9	4.30198	1.69277e-05	0.000259559
Foxp2	Foxp2	33	-4.25452	2.09496e-05	0.000308377
Tbp	Tbp	42	4.19122	2.77462e-05	0.000377764
Ebf1	Ebf1	69	4.18579	2.84172e-05	0.000377764
Atf4	Atf4	14	4.1832	2.87429e-05	0.000377764
Sox13	Sox13	40	4.14281	3.43082e-05	0.000435359
Jun	Jun	82	4.10244	4.08819e-05	0.000492598
Tsc22d4	Tsc22d4	80	-4.09899	4.14961e-05	0.000492598
Nr4a1	Nr4a1	38	4.0671	4.76025e-05	0.000547429
Jarid2	Jarid2	123	-4.00898	6.09821e-05	0.000680042
Ets1	Ets1	108	4.0005	6.32087e-05	0.000684141
Snai1	Snai1	10	-3.95063	7.7946e-05	0.000819547
Mta2	Mta2	34	3.90461	9.43759e-05	0.000964731
Ascl1	Ascl1	41	3.88111	0.00010398	0.00103418
Elk1	Elk1	26	3.84691	0.000119616	0.00115838
Junb	Junb	44	3.82865	0.000128847	0.00121578
Mafk	Mafk	45	3.81102	0.000138396	0.00127324
Irf2	Irf2	66	3.77143	0.000162313	0.00145686
Smarcc2	Smarcc2	16	3.76284	0.000167994	0.00147195
Cebpa	Cebpa	114	3.73963	0.000184292	0.0015772
Tead4	Tead4	62	3.70328	0.000212831	0.00178004
Nr2f1	Nr2f1	57	3.68623	0.0002276	0.00186126
E2f6	E2f6	73	-3.67917	0.000233995	0.00187196
Tfap4	Tfap4	36	3.65373	0.000258457	0.00202366
Gata4	Gata4	87	3.5638	0.000365526	0.00276197
Arntl	Arntl	8	3.5622	0.000367762	0.00276197
Thap11	Thap11	114	3.53925	0.00040127	0.00295335
Gfi1b	Gfi1b	28	3.50978	0.00044848	0.00323609
Smad3	Smad3	28	3.49726	0.000470059	0.00332657
Crem	Crem	46	3.48595	0.000490394	0.00337932
Sox2	Sox2	201	3.48098	0.000499578	0.00337932
Foxm1	Foxm1	30	3.47806	0.000505062	0.00337932
Nfkb2	Nfkb2	10	-3.41351	0.000641316	0.00421436
Spib	Spib	40	3.38095	0.000722348	0.00466358
Mta1	Mta1	52	3.36634	0.000761733	0.00483307
Meis2	Meis2	53	3.35766	0.000786058	0.00490287
Mef2a	Mef2a	92	3.3089	0.000936647	0.00574477
Thap1	Thap1	50	3.29523	0.000983424	0.00593279
Taf1	Taf1	48	3.27719	0.00104844	0.006223
Tfcp2	Tfcp2	9	3.25829	0.00112085	0.00641641
Runx2	Runx2	61	3.25645	0.00112814	0.00641641
Klf9	Klf9	62	3.25515	0.00113333	0.00641641
Zfp384	Zfp384	62	3.20721	0.00134027	0.00747303
Atf1	Atf1	8	3.18811	0.00143205	0.00782148
Tead1	Tead1	115	3.18545	0.00144527	0.00782148
Ubtf	Ubtf	20	3.16825	0.0015336	0.0081792
Cebpd	Cebpd	9	3.15474	0.00160639	0.00844502
Sp3	Sp3	49	3.12813	0.00175922	0.00911823
Zbtb11	Zbtb11	20	-3.10138	0.00192619	0.00984496
Gata2	Gata2	29	3.07344	0.00211605	0.0106049
Tcf7l1	Tcf7l1	14	3.07113	0.00213251	0.0106049
Tcf12	Tcf12	73	3.04553	0.00232268	0.0113966
Mxi1	Mxi1	72	-3.03404	0.00241303	0.0115222
Fosl2	Fosl2	6	3.03139	0.00243429	0.0115222
Nfe2	Nfe2	40	3.03041	0.00244221	0.0115222
Gli2	Gli2	12	3.02284	0.00250417	0.0115754
Six2	Six2	30	3.02136	0.00251639	0.0115754
Arnt	Arnt	56	2.9899	0.00279073	0.0126789
Stat5a	Stat5a	17	2.97374	0.00294198	0.013203
Tead2	Tead2	28	2.9665	0.00301206	0.0133547
Mafg	Mafg	33	2.95831	0.00309326	0.0135514
Rarg	Rarg	37	2.94307	0.00324977	0.0140696
Bach2	Bach2	47	2.92996	0.00339008	0.0145064
Foxp1	Foxp1	145	-2.90998	0.00361454	0.0152631
Ctcfl	Ctcfl	47	2.90694	0.00364986	0.0152631
Spi1	Spi1	64	2.8987	0.00374719	0.015494
Klf6	Klf6	45	2.89076	0.00384308	0.0157139
Pbx2	Pbx2	40	2.87394	0.0040539	0.0163387
Arid3a	Arid3a	21	2.87155	0.00408467	0.0163387
Npas2	Npas2	9	2.86173	0.00421336	0.0166722
Zfp740	Zfp740	36	2.84971	0.0043759	0.0171312
Srebf1	Srebf1	21	2.83328	0.00460728	0.0178471
Mybl2	Mybl2	22	2.80901	0.00496937	0.0190492
Klf13	Klf13	28	-2.80169	0.00508349	0.0192858
Gata3	Gata3	47	2.79548	0.00518223	0.0194598
Tcf4	Tcf4	52	2.7831	0.00538421	0.020014
E2f7	E2f7	30	2.77301	0.00555412	0.0204391
Grhl2	Grhl2	63	2.7577	0.00582101	0.0212092
Fli1	Fli1	9	2.73634	0.00621267	0.0223168
Ssrp1	Ssrp1	23	2.73457	0.00624627	0.0223168
Erg	Erg	9	2.71836	0.00656059	0.0232144
Srf	Srf	9	2.66663	0.00766162	0.0267698
Mef2c	Mef2c	59	2.66447	0.00771088	0.0267698
Tead3	Tead3	10	2.65554	0.00791807	0.0272322
Cebpg	Cebpg	38	2.6503	0.00804197	0.0274023
Smad2	Smad2	29	2.64545	0.00815814	0.0275431
Pbx3	Pbx3	47	2.63615	0.00838535	0.0280528
Nfatc1	Nfatc1	27	2.61325	0.00896865	0.0297339
Nfkb1	Nfkb1	126	2.58811	0.0096505	0.0317088
Stat3	Stat3	57	2.55739	0.0105461	0.0343448
Sox10	Sox10	10	2.55206	0.0107088	0.0345689
Rarb	Rarb	44	2.52718	0.0114981	0.0367939
Max	Max	49	2.51689	0.0118397	0.0375603
Arid1a	Arid1a	22	2.4943	0.0126206	0.0396956
Zfp644	Zfp644	261	2.48596	0.0129202	0.0402389
Bcl6	Bcl6	42	-2.48344	0.013012	0.0402389
Zfp148	Zfp148	7	-2.47275	0.0134077	0.0409763
Hic1	Hic1	9	-2.46942	0.0135334	0.0409763
Pax8	Pax8	10	2.46715	0.0136194	0.0409763
Nfia	Nfia	14	2.46514	0.0136959	0.0409763
Ncor2	Ncor2	22	-2.45854	0.0139504	0.0414011
Stat5b	Stat5b	11	2.43891	0.0147318	0.0433703
Tcf25	Tcf25	42	-2.42648	0.0152461	0.0445282
Gli3	Gli3	17	2.37928	0.0173466	0.0502642
Pgr	Pgr	6	2.36376	0.0180905	0.0520103
Tbx21	Tbx21	49	2.34441	0.0190572	0.0541198
Zfp143	Zfp143	45	2.34321	0.0191184	0.0541198
Nfkbia	Nfkbia	248	2.33289	0.0196538	0.0552107
Nr2c2	Nr2c2	82	-2.30752	0.0210257	0.0586171
Nfe2l2	Nfe2l2	10	2.28035	0.0225871	0.0624065
Myod1	Myod1	40	2.27804	0.0227241	0.0624065
Ppard	Ppard	42	2.22856	0.0258435	0.0704475
Esrra	Esrra	57	2.20458	0.0274839	0.0743681
Kmt2a	Kmt2a	49	2.18668	0.0287662	0.0772698
Ncor1	Ncor1	15	-2.17858	0.0293628	0.0783008
Foxo6	Foxo6	36	2.1713	0.0299086	0.0791089
Bcl11a	Bcl11a	22	2.16883	0.0300958	0.0791089
Irf9	Irf9	39	2.15911	0.0308413	0.0799331
Smad4	Smad4	16	2.15908	0.0308437	0.0799331
Rel	Rel	14	2.14965	0.0315832	0.081277
Adnp	Adnp	262	2.14063	0.0323037	0.0825539
Nono	Nono	26	2.12936	0.0332247	0.084322
Batf	Batf	35	2.10491	0.0352994	0.0889739
Nfya	Nfya	11	2.08624	0.0369569	0.0925179
Ahr	Ahr	39	2.07862	0.0376524	0.0936222
Hoxa1	Hoxa1	11	2.06391	0.039026	0.0959374
Srebf2	Srebf2	14	2.06073	0.0393284	0.0959374
Mier1	Mier1	16	-2.05817	0.0395742	0.0959374
Jund	Jund	9	2.05762	0.0396263	0.0959374
Hnf4g	Hnf4g	43	2.05118	0.0402491	0.0968005
Lef1	Lef1	18	2.04852	0.0405089	0.0968005
Klf1	Klf1	44	2.03771	0.0415786	0.0987084
Hsf1	Hsf1	12	-2.03507	0.0418438	0.0987084
Prox1	Prox1	19	2.02159	0.0432188	0.101187
Etv4	Etv4	11	2.01941	0.0434444	0.101187
Pitx1	Pitx1	12	-2.01077	0.0443496	0.102646
Rxra	Rxra	8	-2.00464	0.0450017	0.103504
Atf6b	Atf6b	9	2.00131	0.0453592	0.103678
Rara	Rara	28	1.99837	0.0456766	0.103738
Creb3l1	Creb3l1	17	1.99449	0.0460983	0.103738
Meis1	Meis1	44	1.99328	0.0462311	0.103738
Mafb	Mafb	46	1.99065	0.0465191	0.103752
Maf	Maf	31	1.93427	0.0530799	0.117671
E2f2	E2f2	13	1.9243	0.0543167	0.119692
Runx1	Runx1	15	1.89336	0.0583102	0.127727
Nanog	Nanog	34	1.88887	0.0589095	0.128276
Gata6	Gata6	39	1.84642	0.0648306	0.140339
Pou4f2	Pou4f2	20	1.82827	0.0675084	0.145182
Tcf7l2	Tcf7l2	16	1.82596	0.0678567	0.145182
Foxo3	Foxo3	38	1.79384	0.0728391	0.154941
Zkscan1	Zkscan1	37	1.78467	0.074315	0.157172
Myb	Myb	21	1.76677	0.0772666	0.162481
Bhlhe22	Bhlhe22	19	-1.76321	0.0778645	0.162808
Maff	Maff	38	1.75998	0.0784107	0.163023
Foxk1	Foxk1	75	1.75648	0.0790072	0.163341
Foxa2	Foxa2	4	1.74685	0.080663	0.165832
Foxk2	Foxk2	47	1.73961	0.0819274	0.167496
Etv6	Etv6	63	-1.73696	0.0823948	0.167521
Tfap2a	Tfap2a	48	1.71228	0.0868453	0.175599
Hbp1	Hbp1	38	-1.70691	0.087839	0.175685
Stat2	Stat2	36	1.70689	0.0878424	0.175685
Tcf3	Tcf3	10	1.70265	0.0886343	0.17631
Six5	Six5	25	1.6963	0.0898293	0.177727
Cux1	Cux1	35	1.68592	0.0918117	0.180678
Nr1h4	Nr1h4	15	1.68123	0.0927181	0.181491
Tfap2c	Tfap2c	11	1.66627	0.0956605	0.185959
Gli1	Gli1	67	1.6645	0.0960117	0.185959
Rbpj	Rbpj	7	1.65662	0.0975969	0.18804
Hmbox1	Hmbox1	26	-1.63005	0.103092	0.197237
Sox6	Sox6	23	1.62839	0.103442	0.197237
Cebpb	Cebpb	27	1.60699	0.108056	0.204972
Fos	Fos	64	1.58054	0.113984	0.215022
Tcf7	Tcf7	38	1.57819	0.114523	0.215022
Pou2f1	Pou2f1	20	1.56722	0.117063	0.217657
Clock	Clock	43	1.56702	0.117109	0.217657
Elf3	Elf3	38	1.5633	0.117981	0.218176
Egr2	Egr2	13	1.54681	0.12191	0.224314
Smad1	Smad1	15	1.53805	0.124037	0.226128
Rela	Rela	104	1.53521	0.124733	0.226128
Nfil3	Nfil3	6	1.53518	0.124739	0.226128
Lyl1	Lyl1	68	1.5224	0.127908	0.228158
Vdr	Vdr	18	1.52137	0.128166	0.228158
Stat6	Stat6	7	1.51971	0.128583	0.228158
Irf1	Irf1	21	1.51458	0.129879	0.228158
Mycn	Mycn	13	1.51371	0.1301	0.228158
Mycs	Mycs	13	1.51371	0.1301	0.228158
Pparg	Pparg	34	-1.50914	0.131264	0.228158
Pax5	Pax5	39	1.50793	0.131572	0.228158
Nfyc	Nfyc	14	1.50708	0.131791	0.228158
Rbpjl	Rbpjl	4	1.50497	0.132331	0.228158
Zfp382	Zfp382	9	-1.50362	0.132679	0.228158
Rcor1	Rcor1	15	-1.4937	0.135254	0.230714
Ets2	Ets2	18	1.49307	0.135419	0.230714
Creb5	Creb5	31	1.48617	0.137235	0.23273
Mbd1	Mbd1	41	-1.4737	0.140562	0.237279
Sox11	Sox11	20	1.45242	0.146385	0.24598
Elf5	Elf5	19	-1.4495	0.147197	0.246221
Eomes	Eomes	12	1.41754	0.156324	0.260305
Klf4	Klf4	10	1.40199	0.160918	0.266747
E2f4	E2f4	214	1.38262	0.16678	0.275225
Atrx	Atrx	13	1.36814	0.171267	0.279577
Trp53	Trp53	198	1.36749	0.171471	0.279577
Zfp639	Zfp639	24	1.36677	0.171697	0.279577
Nfic	Nfic	20	1.35165	0.176487	0.286111
Nr0b2	Nr0b2	8	-1.34794	0.177677	0.286777
Pdx1	Pdx1	40	1.34455	0.17877	0.28728
Hes1	Hes1	154	-1.33499	0.18188	0.291007
Cebpe	Cebpe	5	-1.32503	0.185162	0.294977
Dnmt1	Dnmt1	31	1.32158	0.186308	0.295523
Rxrg	Rxrg	53	-1.30601	0.19155	0.301516
Nr2f6	Nr2f6	26	-1.30549	0.191725	0.301516
Creb3l2	Creb3l2	21	1.2899	0.197084	0.307317
Creb3l3	Creb3l3	21	1.2899	0.197084	0.307317
Foxl2	Foxl2	12	1.27916	0.200841	0.311855
Xbp1	Xbp1	10	1.27467	0.202428	0.312427
Klf3	Klf3	11	-1.27331	0.202908	0.312427
Zfp110	Zfp110	13	1.25429	0.209738	0.320263
Zfp369	Zfp369	13	1.25429	0.209738	0.320263
Irf3	Irf3	61	1.24936	0.211532	0.321669
Atf3	Atf3	46	-1.24075	0.214699	0.325141
Hoxb7	Hoxb7	75	1.23605	0.216439	0.326433
Arid1b	Arid1b	17	1.20795	0.227066	0.341063
Ehf	Ehf	15	1.19017	0.23398	0.350019
E2f5	E2f5	12	1.17495	0.240016	0.356584
Irf4	Irf4	47	1.17422	0.240307	0.356584
Rfx1	Rfx1	34	1.17112	0.241551	0.356991
Creb3l4	Creb3l4	22	1.1519	0.249362	0.36632
Nr1i2	Nr1i2	125	1.1507	0.249854	0.36632
Zeb1	Zeb1	10	-1.13841	0.254949	0.372307
Satb1	Satb1	218	-1.11197	0.266153	0.387132
Zbtb16	Zbtb16	16	1.08904	0.276135	0.40007
Dnmt3a	Dnmt3a	7	-1.08155	0.279452	0.403288
Klf2	Klf2	32	1.06475	0.286991	0.41255
Ppara	Ppara	21	1.04661	0.295281	0.42207
Runx3	Runx3	7	-1.04453	0.296238	0.42207
Sp4	Sp4	50	1.04277	0.297054	0.42207
Gabpa	Gabpa	49	-1.03914	0.298738	0.422829
Zbtb33	Zbtb33	10	-1.03627	0.300077	0.423097
Deaf1	Deaf1	117	1.01259	0.311257	0.437123
Kmt2b	Kmt2b	89	-1.0102	0.312401	0.437123
Ctcf	Ctcf	82	1.00444	0.315167	0.439324
Atf7	Atf7	26	1.00113	0.316766	0.439886
Rora	Rora	6	0.992849	0.320784	0.443791
Hnf1b	Hnf1b	23	0.98563	0.324315	0.446996
Cdx2	Cdx2	7	0.973147	0.33048	0.453794
Hoxa10	Hoxa10	10	0.955082	0.339536	0.464495
Foxp3	Foxp3	8	0.946735	0.343774	0.468551
Zfp24	Zfp24	16	-0.943112	0.345623	0.469334
Nrf1	Nrf1	72	0.922342	0.35635	0.481303
E2f1	E2f1	255	0.919277	0.357951	0.481303
Arid2	Arid2	29	0.918492	0.358361	0.481303
E2f3	E2f3	10	0.912037	0.361749	0.484086
Ddit3	Ddit3	21	0.905141	0.365391	0.487188
Lhx2	Lhx2	10	0.890171	0.373374	0.494706
Wt1	Wt1	25	0.88953	0.373718	0.494706
Elf1	Elf1	47	0.859141	0.390263	0.514755
Ncoa2	Ncoa2	16	0.855696	0.392166	0.515418
Irf8	Irf8	9	0.82329	0.410343	0.537389
Rfx2	Rfx2	17	-0.810183	0.417835	0.54526
Hnf1a	Hnf1a	15	0.795223	0.426484	0.554579
Irf7	Irf7	4	0.78825	0.430551	0.557897
Mta3	Mta3	18	-0.774628	0.43856	0.566281
Hoxb13	Hoxb13	35	0.769422	0.441643	0.568268
Trp73	Trp73	36	0.760087	0.447203	0.572808
Nr3c1	Nr3c1	8	0.758278	0.448285	0.572808
Cdx1	Cdx1	8	0.745736	0.455827	0.579889
Sox9	Sox9	5	-0.743832	0.456978	0.579889
Usf2	Usf2	24	0.738854	0.459995	0.581712
Nr3c2	Nr3c2	13	-0.734861	0.462424	0.582781
Rxrb	Rxrb	57	-0.728822	0.466111	0.585422
Ikzf1	Ikzf1	32	0.725567	0.468105	0.585927
Nfyb	Nfyb	72	0.70782	0.479057	0.597603
Zfp217	Zfp217	10	0.702834	0.482159	0.599441
Usf1	Usf1	41	0.69993	0.483971	0.599668
Zfp592	Zfp592	11	0.695937	0.486468	0.60074
Hinfp	Hinfp	13	0.692939	0.488348	0.601044
Hmga1	Hmga1	12	0.687416	0.491821	0.601296
Hmga1b	Hmga1b	12	0.687416	0.491821	0.601296
Twist1	Twist1	11	-0.679123	0.49706	0.603901
Neurod1	Neurod1	26	0.678849	0.497234	0.603901
Atf2	Atf2	18	0.658549	0.510185	0.616335
Nr0b1	Nr0b1	8	0.65756	0.510821	0.616335
Fosl1	Fosl1	7	0.652943	0.513793	0.617895
Foxo4	Foxo4	13	0.640637	0.521758	0.62543
Twist2	Twist2	21	0.634463	0.525778	0.628203
Thra	Thra	12	0.607626	0.543435	0.647198
Otx2	Otx2	16	0.597255	0.550337	0.653304
Nr2f2	Nr2f2	7	0.588827	0.555977	0.657877
Pou3f2	Pou3f2	10	0.583807	0.55935	0.659747
Rfx5	Rfx5	5	-0.565957	0.571423	0.671833
Onecut1	Onecut1	40	0.54998	0.582333	0.68248
Kdm5b	Kdm5b	15	0.544732	0.585938	0.684524
Hoxc11	Hoxc11	7	0.52861	0.597076	0.695329
Nr5a2	Nr5a2	24	0.507945	0.611492	0.709871
Thrb	Thrb	10	0.476993	0.633367	0.732953
Snapc4	Snapc4	28	-0.464783	0.642087	0.740714
Prdm1	Prdm1	31	0.456665	0.647912	0.745099
Nfatc3	Nfatc3	13	0.453183	0.650417	0.745649
Nr1h3	Nr1h3	11	0.442625	0.658037	0.750865
Tfdp1	Tfdp1	12	0.439627	0.660207	0.750865
Stat4	Stat4	7	0.438412	0.661088	0.750865
Nkx3-1	Nkx3-1	7	-0.42101	0.673748	0.759277
Mitf	Mitf	23	0.416173	0.677284	0.759277
Duxbl1	Duxbl1	28	0.414088	0.67881	0.759277
Duxbl2	Duxbl2	28	0.414088	0.67881	0.759277
Duxbl3	Duxbl3	28	0.414088	0.67881	0.759277
Fosb	Fosb	8	-0.401976	0.687702	0.766892
Pou1f1	Pou1f1	6	0.393263	0.694125	0.771716
Gatad1	Gatad1	11	0.37131	0.710407	0.787439
Atf6	Atf6	15	0.339501	0.734232	0.811404
Trp63	Trp63	14	-0.309301	0.757092	0.827894
Hoxa9	Hoxa9	18	0.305268	0.760162	0.827894
Foxj2	Foxj2	31	0.304991	0.760373	0.827894
Ncoa3	Ncoa3	20	0.304214	0.760965	0.827894
Smad5	Smad5	10	0.302617	0.762182	0.827894
Nfatc2	Nfatc2	17	0.302	0.762652	0.827894
Elk4	Elk4	12	0.274538	0.783671	0.848209
Pknox1	Pknox1	29	0.26835	0.78843	0.850857
Foxa1	Foxa1	17	0.26335	0.79228	0.852512
Pax6	Pax6	9	0.251171	0.801682	0.860114
Ncoa1	Ncoa1	20	0.243854	0.807344	0.863671
Tal1	Tal1	14	-0.235842	0.813555	0.867792
Pax3	Pax3	7	0.225052	0.821939	0.874201
Nfe2l1	Nfe2l1	26	0.219925	0.82593	0.875914
Hnf4a	Hnf4a	54	0.215347	0.829497	0.877169
Ybx1	Ybx1	26	-0.205863	0.836898	0.882348
Hey1	Hey1	8	0.199922	0.841542	0.882348
Foxo1	Foxo1	38	-0.199864	0.841587	0.882348
Bach1	Bach1	29	0.184107	0.85393	0.891869
Smad7	Smad7	20	0.182085	0.855516	0.891869
Sp2	Sp2	21	-0.146964	0.88316	0.918087
Esr2	Esr2	7	0.129298	0.897122	0.925883
Dnmt3b	Dnmt3b	10	-0.126919	0.899005	0.925883
Dnmt3c	Dnmt3c	10	-0.126919	0.899005	0.925883
Zeb2	Zeb2	46	-0.124292	0.901084	0.925883
Ar	Ar	106	-0.121571	0.903239	0.925883
Yy1	Yy1	55	-0.101759	0.918948	0.939369
Msc	Msc	7	-0.0594141	0.952622	0.971094
Etv1	Etv1	26	0.055015	0.956127	0.971974
Myc	Myc	316	0.0441357	0.964796	0.978085
Creb3	Creb3	19	0.0382264	0.969507	0.980161
Gata1	Gata1	7	0.0252022	0.979894	0.987948
Nr5a1	Nr5a1	7	0.013257	0.989423	0.992988
Creb1	Creb1	43	-0.0121707	0.990289	0.992988
Tgif2	Tgif2	16	0.000807807	0.999355	0.999355
