## Supplementary material for "Limited oxygen availability in standard cell culture alters metabolism and function in terminally-differentiated cells": Table S4: 3T3-L1 adipocyte RNAseq Fast Gene Set analysis (KEGG pathways)

### Sheet: Table S4 High vs Low Media
	pathway	pval	padj	ES	NES	nMoreExtreme	size	-log(padj)
1	KEGG_GLYCOLYSIS_GLUCONEOGENESIS	0.00200803	0.017562	0.466475	1.81194	0	54	5.8314
2	KEGG_CITRATE_CYCLE_TCA_CYCLE	0.00202429	0.017562	-0.763128	-2.59575	0	29	5.8314
3	KEGG_PENTOSE_PHOSPHATE_PATHWAY	0.0625	0.169173	-0.450893	-1.45855	29	23	2.56343
4	KEGG_PENTOSE_AND_GLUCURONATE_INTERCONVERSIONS	0.10766	0.230378	-0.417404	-1.31812	51	21	2.11792
5	KEGG_FRUCTOSE_AND_MANNOSE_METABOLISM	0.487805	0.604325	-0.287082	-0.966925	239	28	0.726603
6	KEGG_GALACTOSE_METABOLISM	0.0311284	0.113163	0.475478	1.56151	15	25	3.14352
7	KEGG_ASCORBATE_AND_ALDARATE_METABOLISM	0.183206	0.324052	0.447961	1.25294	95	14	1.6257
8	KEGG_FATTY_ACID_BIOSYNTHESIS	0.273292	0.420238	-0.394829	-1.13703	131	15	1.25072
9	KEGG_FATTY_ACID_ELONGATION	0.0840164	0.196252	-0.423939	-1.37652	40	24	2.34922
10	KEGG_FATTY_ACID_DEGRADATION	0.216495	0.363507	-0.324555	-1.17848	104	39	1.45995
11	KEGG_STEROID_BIOSYNTHESIS	0.00580271	0.0350971	0.621402	1.86322	2	17	4.8325
12	KEGG_PRIMARY_BILE_ACID_BIOSYNTHESIS	0.846639	0.89028	-0.255968	-0.686843	402	12	0.167669
13	KEGG_UBIQUINONE_AND_OTHER_TERPENOID_QUINONE_BIOSYNTHESIS	0.129237	0.263441	-0.53333	-1.35695	60	10	1.92445
14	KEGG_STEROID_HORMONE_BIOSYNTHESIS	0.574803	0.66124	-0.263573	-0.921799	291	32	0.596755
15	KEGG_OXIDATIVE_PHOSPHORYLATION	0.0020284	0.017562	-0.585517	-2.57988	0	107	5.8314
16	KEGG_ARGININE_BIOSYNTHESIS	0.196687	0.343922	-0.433556	-1.24856	94	15	1.53985
17	KEGG_PURINE_METABOLISM	0.285714	0.434968	0.251049	1.09168	143	94	1.20102
18	KEGG_PYRIMIDINE_METABOLISM	0.440313	0.584491	0.258934	0.988167	224	47	0.774748
19	KEGG_ALANINE_ASPARTATE_AND_GLUTAMATE_METABOLISM	0.0442656	0.141097	-0.445275	-1.48826	21	27	2.82525
20	KEGG_GLYCINE_SERINE_AND_THREONINE_METABOLISM	0.407708	0.556958	-0.296226	-1.01718	200	30	0.844359
21	KEGG_CYSTEINE_AND_METHIONINE_METABOLISM	0.0534979	0.153	-0.385246	-1.40993	25	40	2.7084
22	KEGG_VALINE_LEUCINE_AND_ISOLEUCINE_DEGRADATION	0.00201613	0.017562	-0.492074	-1.87364	0	45	5.8314
23	KEGG_LYSINE_DEGRADATION	0.845238	0.89028	-0.197454	-0.77775	425	54	0.167669
24	KEGG_ARGININE_AND_PROLINE_METABOLISM	0.0301205	0.113163	0.411175	1.46924	14	35	3.14352
25	KEGG_HISTIDINE_METABOLISM	0.997899	0.997899	-0.153092	-0.456762	474	18	0.00303406
26	KEGG_TYROSINE_METABOLISM	0.30099	0.448544	0.335274	1.11711	151	27	1.15668
27	KEGG_PHENYLALANINE_METABOLISM	0.0572519	0.159264	0.524845	1.46798	29	14	2.6505
28	KEGG_TRYPTOPHAN_METABOLISM	0.237805	0.384109	-0.346503	-1.16706	116	28	1.38041
29	KEGG_BETA_ALANINE_METABOLISM	0.546169	0.640336	0.28885	0.954957	277	26	0.643099
30	KEGG_SELENOCOMPOUND_METABOLISM	0.369697	0.516563	-0.362249	-1.06784	182	16	0.952984
31	KEGG_GLUTATHIONE_METABOLISM	0.478615	0.6027	-0.256059	-0.977338	234	47	0.730487
32	KEGG_STARCH_AND_SUCROSE_METABOLISM	0.0252918	0.0992218	0.484718	1.57254	12	24	3.3332
33	KEGG_N_GLYCAN_BIOSYNTHESIS	0.684959	0.764955	-0.230197	-0.865799	336	44	0.386554
34	KEGG_OTHER_GLYCAN_DEGRADATION	0.207101	0.3536	0.418335	1.22142	104	16	1.49981
35	KEGG_MUCIN_TYPE_O_GLYCAN_BIOSYNTHESIS	0.0772201	0.186418	0.453884	1.41852	39	20	2.42339
36	KEGG_VARIOUS_TYPES_OF_N_GLYCAN_BIOSYNTHESIS	0.480885	0.603077	0.284815	0.999135	238	33	0.729585
37	KEGG_OTHER_TYPES_OF_O_GLYCAN_BIOSYNTHESIS	0.345382	0.491566	0.299222	1.0692	171	35	1.02454
38	KEGG_MANNOSE_TYPE_O_GLYCAN_BIOSYNTHESIS	0.855513	0.896531	0.240146	0.729165	449	18	0.157575
39	KEGG_AMINO_SUGAR_AND_NUCLEOTIDE_SUGAR_METABOLISM	0.256	0.405327	0.307443	1.1394	127	42	1.30284
40	KEGG_GLYCOSAMINOGLYCAN_DEGRADATION	0.421965	0.571334	0.357649	1.02579	218	15	0.807595
41	KEGG_GLYCOSAMINOGLYCAN_BIOSYNTHESIS_CHONDROITIN_SULFATE_DERMATAN_SULFATE	0.220619	0.366898	-0.398544	-1.18101	106	17	1.44655
42	KEGG_GLYCOSAMINOGLYCAN_BIOSYNTHESIS_KERATAN_SULFATE	0.262956	0.410533	0.459211	1.1882	136	11	1.28443
43	KEGG_GLYCOSAMINOGLYCAN_BIOSYNTHESIS_HEPARAN_SULFATE_HEPARIN	0.996198	0.997899	0.157575	0.478451	523	18	0.00303406
44	KEGG_GLYCEROLIPID_METABOLISM	0.0368098	0.128175	-0.374418	-1.43835	17	49	2.96382
45	KEGG_INOSITOL_PHOSPHATE_METABOLISM	0.504098	0.614558	-0.238836	-0.976861	245	66	0.702379
46	KEGG_GLYCOSYLPHOSPHATIDYLINOSITOL_GPI_ANCHOR_BIOSYNTHESIS	0.0491803	0.152012	-0.448057	-1.45483	23	24	2.71774
47	KEGG_GLYCEROPHOSPHOLIPID_METABOLISM	0.0178926	0.0739885	-0.358934	-1.51515	8	80	3.75656
48	KEGG_ETHER_LIPID_METABOLISM	0.329365	0.475404	-0.301974	-1.07656	165	35	1.07277
49	KEGG_ARACHIDONIC_ACID_METABOLISM	0.131783	0.263566	0.33786	1.25127	67	40	1.92376
50	KEGG_LINOLEIC_ACID_METABOLISM	0.475345	0.601056	0.334945	0.977941	240	16	0.734428
51	KEGG_ALPHA_LINOLENIC_ACID_METABOLISM	0.0433925	0.13977	0.517497	1.51094	21	16	2.83888
52	KEGG_SPHINGOLIPID_METABOLISM	0.431138	0.578632	-0.278203	-1.01196	215	38	0.789281
53	KEGG_GLYCOSPHINGOLIPID_BIOSYNTHESIS_LACTO_AND_NEOLACTO_SERIES	0.51046	0.617395	-0.334947	-0.947377	243	14	0.695735
54	KEGG_GLYCOSPHINGOLIPID_BIOSYNTHESIS_GANGLIO_SERIES	0.00383877	0.0271277	0.744241	1.92571	1	11	5.20409
55	KEGG_PYRUVATE_METABOLISM	0.0413386	0.136017	-0.420776	-1.47159	20	32	2.87814
56	KEGG_GLYOXYLATE_AND_DICARBOXYLATE_METABOLISM	0.00402414	0.0271277	-0.540954	-1.80806	1	27	5.20409
57	KEGG_PROPANOATE_METABOLISM	0.00396825	0.0271277	-0.570918	-1.97946	1	31	5.20409
58	KEGG_BUTANOATE_METABOLISM	0.789256	0.847412	-0.252622	-0.785902	381	20	0.238865
59	KEGG_ONE_CARBON_POOL_BY_FOLATE	0.0290698	0.112599	0.510784	1.59103	14	19	3.15073
60	KEGG_THIAMINE_METABOLISM	0.207294	0.3536	0.475219	1.22962	107	11	1.49981
61	KEGG_NICOTINATE_AND_NICOTINAMIDE_METABOLISM	0.343373	0.490992	0.316123	1.08507	170	31	1.02623
62	KEGG_PANTOTHENATE_AND_COA_BIOSYNTHESIS	0.373737	0.519835	-0.361806	-1.06653	184	16	0.943875
63	KEGG_FOLATE_BIOSYNTHESIS	0.448485	0.586316	-0.342205	-1.00876	221	16	0.77025
64	KEGG_RETINOL_METABOLISM	0.806576	0.855204	0.21489	0.79452	416	39	0.22566
65	KEGG_PORPHYRIN_AND_CHLOROPHYLL_METABOLISM	0.164683	0.301754	-0.363529	-1.26041	82	31	1.72856
66	KEGG_TERPENOID_BACKBONE_BIOSYNTHESIS	0.360248	0.50567	-0.338756	-1.06976	173	21	0.983732
67	KEGG_NITROGEN_METABOLISM	0.0125523	0.058197	-0.628596	-1.77794	5	14	4.10291
68	KEGG_AMINOACYL_TRNA_BIOSYNTHESIS	0.00204918	0.017562	-0.662508	-2.15738	0	25	5.8314
69	KEGG_METABOLISM_OF_XENOBIOTICS_BY_CYTOCHROME_P450	0.0513834	0.153	0.381859	1.43791	25	45	2.7084
70	KEGG_DRUG_METABOLISM_CYTOCHROME_P450	0.964844	0.980977	0.171119	0.651845	493	48	0.0277081
71	KEGG_DRUG_METABOLISM_OTHER_ENZYMES	0.773931	0.834716	-0.211971	-0.836944	379	56	0.260643
72	KEGG_BIOSYNTHESIS_OF_UNSATURATED_FATTY_ACIDS	0.14959	0.289713	-0.393855	-1.27884	72	24	1.78731
73	KEGG_ABC_TRANSPORTERS	0.698189	0.774291	0.250474	0.878664	346	33	0.369051
74	KEGG_RIBOSOME_BIOGENESIS_IN_EUKARYOTES	0.00200401	0.017562	-0.518803	-2.17435	0	74	5.8314
75	KEGG_RIBOSOME	0.00199203	0.017562	-0.487066	-2.13821	0	99	5.8314
76	KEGG_RNA_TRANSPORT	0.00204918	0.017562	-0.410811	-1.89116	0	145	5.8314
77	KEGG_MRNA_SURVEILLANCE_PATHWAY	0.00596422	0.0350971	-0.380429	-1.60588	2	80	4.8325
78	KEGG_RNA_DEGRADATION	0.50099	0.614558	0.235915	0.975435	252	71	0.702379
79	KEGG_RNA_POLYMERASE	0.107287	0.230378	-0.396553	-1.34886	52	29	2.11792
80	KEGG_BASAL_TRANSCRIPTION_FACTORS	0.0139442	0.0609562	-0.423759	-1.58289	6	42	4.03608
81	KEGG_DNA_REPLICATION	0.160643	0.301754	0.344356	1.23048	79	35	1.72856
82	KEGG_SPLICEOSOME	0.002	0.017562	-0.495441	-2.24087	0	124	5.8314
83	KEGG_PROTEASOME	0.00201613	0.017562	-0.770067	-2.84546	0	41	5.8314
84	KEGG_PROTEIN_EXPORT	0.00416667	0.0271277	-0.629497	-2.0363	1	23	5.20409
85	KEGG_PPAR_SIGNALING_PATHWAY	0.0121704	0.0572944	-0.386142	-1.54879	5	59	4.12546
86	KEGG_BASE_EXCISION_REPAIR	0.064257	0.169506	0.397851	1.3656	31	31	2.5606
87	KEGG_NUCLEOTIDE_EXCISION_REPAIR	0.260081	0.408127	-0.3007	-1.14496	128	45	1.29291
88	KEGG_MISMATCH_REPAIR	0.130859	0.263441	0.413322	1.32358	66	22	1.92445
89	KEGG_HOMOLOGOUS_RECOMBINATION	0.0773694	0.186418	0.359426	1.32892	39	39	2.42339
90	KEGG_NON_HOMOLOGOUS_END_JOINING	0.684874	0.764955	-0.306417	-0.822214	325	12	0.386554
91	KEGG_FANCONI_ANEMIA_PATHWAY	0.762646	0.833463	0.220408	0.851203	391	51	0.26281
92	KEGG_MAPK_SIGNALING_PATHWAY	0.00196464	0.017562	0.343624	1.69193	0	237	5.8314
93	KEGG_ERBB_SIGNALING_PATHWAY	0.125	0.260204	0.299179	1.23737	62	72	1.94228
94	KEGG_RAS_SIGNALING_PATHWAY	0.00384615	0.0271277	0.339797	1.61379	1	176	5.20409
95	KEGG_RAP1_SIGNALING_PATHWAY	0.00578035	0.0350971	0.31621	1.49058	2	169	4.8325
96	KEGG_CALCIUM_SIGNALING_PATHWAY	0.0603622	0.164918	0.280403	1.27364	29	122	2.60018
97	KEGG_CGMP_PKG_SIGNALING_PATHWAY	0.0504032	0.152707	0.28539	1.29089	24	121	2.71116
98	KEGG_CAMP_SIGNALING_PATHWAY	0.0019685	0.017562	0.353146	1.63513	0	141	5.8314
99	KEGG_CYTOKINE_CYTOKINE_RECEPTOR_INTERACTION	0.00191939	0.017562	0.356621	1.65785	0	143	5.8314
100	KEGG_VIRAL_PROTEIN_INTERACTION_WITH_CYTOKINE_AND_CYTOKINE_RECEPTOR	0.0156863	0.0666667	0.427382	1.61035	7	44	3.90689
101	KEGG_CHEMOKINE_SIGNALING_PATHWAY	0.205179	0.3536	0.248303	1.13155	102	124	1.49981
102	KEGG_NF_KAPPA_B_SIGNALING_PATHWAY	0.045098	0.141371	0.330201	1.39065	22	77	2.82244
103	KEGG_HIF_1_SIGNALING_PATHWAY	0.00198413	0.017562	0.425808	1.84761	0	93	5.8314
104	KEGG_FOXO_SIGNALING_PATHWAY	0.208	0.3536	0.250892	1.12817	103	116	1.49981
105	KEGG_PHOSPHATIDYLINOSITOL_SIGNALING_SYSTEM	0.963783	0.980977	-0.168003	-0.716188	478	85	0.0277081
106	KEGG_SPHINGOLIPID_SIGNALING_PATHWAY	0.978218	0.987903	0.158895	0.69534	493	100	0.0175585
107	KEGG_PHOSPHOLIPASE_D_SIGNALING_PATHWAY	0.742	0.818228	0.19811	0.890826	370	116	0.289425
108	KEGG_NEUROACTIVE_LIGAND_RECEPTOR_INTERACTION	0.0313112	0.113163	0.30579	1.36749	15	109	3.14352
109	KEGG_CELL_CYCLE	0.12753	0.261908	-0.273	-1.22153	62	115	1.93287
110	KEGG_OOCYTE_MEIOSIS	0.0741483	0.184206	-0.29613	-1.30632	36	101	2.44061
111	KEGG_P53_SIGNALING_PATHWAY	0.173745	0.309105	0.29333	1.18239	89	62	1.69383
112	KEGG_UBIQUITIN_MEDIATED_PROTEOLYSIS	0.0019802	0.017562	-0.400413	-1.80758	0	122	5.8314
113	KEGG_SNARE_INTERACTIONS_IN_VESICULAR_TRANSPORT	0.22619	0.37212	-0.340533	-1.18068	113	31	1.42616
114	KEGG_AUTOPHAGY_OTHER	0.22619	0.37212	-0.339948	-1.17866	113	31	1.42616
115	KEGG_MITOPHAGY_ANIMAL	0.405405	0.556296	0.253747	1.02284	209	62	0.846075
116	KEGG_AUTOPHAGY_ANIMAL	0.0933063	0.214675	-0.277567	-1.25267	45	125	2.21978
117	KEGG_PROTEIN_PROCESSING_IN_ENDOPLASMIC_RETICULUM	0.00819672	0.0432448	-0.323996	-1.50229	3	153	4.53133
118	KEGG_LYSOSOME	0.0744467	0.184206	-0.288767	-1.29017	36	113	2.44061
119	KEGG_ENDOCYTOSIS	0.0711382	0.179903	-0.254267	-1.23119	34	210	2.47471
120	KEGG_PHAGOSOME	0.0998004	0.221473	-0.289542	-1.26377	49	96	2.1748
121	KEGG_PEROXISOME	0.00409836	0.0271277	-0.389403	-1.62268	1	76	5.20409
122	KEGG_MTOR_SIGNALING_PATHWAY	0.63039	0.71845	-0.20408	-0.925213	306	130	0.47704
123	KEGG_PI3K_AKT_SIGNALING_PATHWAY	0.00196464	0.017562	0.293992	1.47524	0	273	5.8314
124	KEGG_AMPK_SIGNALING_PATHWAY	0.283096	0.433136	-0.246026	-1.08578	138	109	1.20711
125	KEGG_APOPTOSIS	0.00990099	0.0488662	0.337777	1.51395	4	113	4.35502
126	KEGG_LONGEVITY_REGULATING_PATHWAY	0.27	0.417273	-0.259951	-1.09802	134	81	1.26094
127	KEGG_LONGEVITY_REGULATING_PATHWAY_MULTIPLE_SPECIES	0.37827	0.523758	-0.269486	-1.0619	187	55	0.933028
128	KEGG_APOPTOSIS_MULTIPLE_SPECIES	0.566148	0.653741	0.280484	0.921136	290	25	0.61321
129	KEGG_FERROPTOSIS	0.662745	0.745588	-0.241494	-0.870535	337	36	0.423549
130	KEGG_NECROPTOSIS	0.157371	0.299102	-0.272552	-1.1965	78	99	1.74129
131	KEGG_CELLULAR_SENESCENCE	0.100386	0.221473	0.262546	1.21142	51	135	2.1748
132	KEGG_CARDIAC_MUSCLE_CONTRACTION	0.744597	0.818228	0.212487	0.84666	378	59	0.289425
133	KEGG_ADRENERGIC_SIGNALING_IN_CARDIOMYOCYTES	0.125984	0.260481	0.269462	1.20308	63	110	1.94075
134	KEGG_VASCULAR_SMOOTH_MUSCLE_CONTRACTION	0.00595238	0.0350971	0.366558	1.59397	2	94	4.8325
135	KEGG_WNT_SIGNALING_PATHWAY	0.0314342	0.113163	0.294692	1.34529	15	125	3.14352
136	KEGG_NOTCH_SIGNALING_PATHWAY	0.0391389	0.13018	0.381242	1.45493	19	47	2.94143
137	KEGG_HEDGEHOG_SIGNALING_PATHWAY	0.124506	0.260204	0.339121	1.27183	62	43	1.94228
138	KEGG_TGF_BETA_SIGNALING_PATHWAY	0.00198807	0.017562	0.453748	1.88774	0	74	5.8314
139	KEGG_AXON_GUIDANCE	0.00194553	0.017562	0.370879	1.72689	0	146	5.8314
140	KEGG_VEGF_SIGNALING_PATHWAY	0.451362	0.586316	0.256821	0.991828	231	51	0.77025
141	KEGG_APELIN_SIGNALING_PATHWAY	0.13	0.263441	0.266275	1.19734	64	116	1.92445
142	KEGG_OSTEOCLAST_DIFFERENTIATION	0.00198413	0.017562	0.383886	1.66932	0	94	5.8314
143	KEGG_HIPPO_SIGNALING_PATHWAY	0.00201613	0.017562	0.378249	1.71092	0	121	5.8314
144	KEGG_HIPPO_SIGNALING_PATHWAY_MULTIPLE_SPECIES	0.00196078	0.017562	0.534012	1.79315	0	28	5.8314
145	KEGG_FOCAL_ADHESION	0.00189036	0.017562	0.376399	1.78122	0	166	5.8314
146	KEGG_ECM_RECEPTOR_INTERACTION	0.00196078	0.017562	0.466562	1.91482	0	67	5.8314
147	KEGG_CELL_ADHESION_MOLECULES_CAMS	0.00393701	0.0271277	0.418203	1.68942	1	64	5.20409
148	KEGG_ADHERENS_JUNCTION	0.0452756	0.141371	0.348129	1.40634	22	64	2.82244
149	KEGG_TIGHT_JUNCTION	0.0100806	0.0489631	0.337348	1.52591	4	121	4.35216
150	KEGG_GAP_JUNCTION	0.173228	0.309105	0.291585	1.17792	87	64	1.69383
151	KEGG_SIGNALING_PATHWAYS_REGULATING_PLURIPOTENCY_OF_STEM_CELLS	0.00196464	0.017562	0.397824	1.77139	0	107	5.8314
152	KEGG_COMPLEMENT_AND_COAGULATION_CASCADES	0.00399202	0.0271277	0.491144	1.84889	1	46	5.20409
153	KEGG_PLATELET_ACTIVATION	0.526627	0.629074	0.220053	0.968922	266	102	0.668698
154	KEGG_ANTIGEN_PROCESSING_AND_PRESENTATION	0.0376984	0.128175	-0.429234	-1.48822	18	31	2.96382
155	KEGG_RENIN_ANGIOTENSIN_SYSTEM	0.903093	0.930459	-0.228011	-0.675664	437	17	0.103985
156	KEGG_TOLL_LIKE_RECEPTOR_SIGNALING_PATHWAY	0.774257	0.834716	0.206955	0.855694	390	71	0.260643
157	KEGG_NOD_LIKE_RECEPTOR_SIGNALING_PATHWAY	0.647295	0.730894	0.20169	0.917944	322	123	0.452267
158	KEGG_RIG_I_LIKE_RECEPTOR_SIGNALING_PATHWAY	0.245509	0.39128	-0.30225	-1.15805	122	46	1.35373
159	KEGG_CYTOSOLIC_DNA_SENSING_PATHWAY	0.5	0.614558	-0.264132	-0.966674	242	40	0.702379
160	KEGG_C_TYPE_LECTIN_RECEPTOR_SIGNALING_PATHWAY	0.145709	0.283993	0.284843	1.2104	72	84	1.81608
161	KEGG_JAK_STAT_SIGNALING_PATHWAY	0.0537849	0.153	0.293603	1.29832	26	106	2.7084
162	KEGG_HEMATOPOIETIC_CELL_LINEAGE	0.217391	0.363507	0.31	1.16261	109	43	1.45995
163	KEGG_NATURAL_KILLER_CELL_MEDIATED_CYTOTOXICITY	0.465887	0.595636	0.244195	0.994091	238	65	0.747497
164	KEGG_IL_17_SIGNALING_PATHWAY	0.890196	0.92027	0.189548	0.777924	453	67	0.11987
165	KEGG_TH1_AND_TH2_CELL_DIFFERENTIATION	0.0746562	0.184206	0.338938	1.35051	37	59	2.44061
166	KEGG_TH17_CELL_DIFFERENTIATION	0.0337972	0.120255	0.341523	1.42085	16	74	3.05583
167	KEGG_T_CELL_RECEPTOR_SIGNALING_PATHWAY	0.981964	0.988424	-0.162181	-0.679716	489	74	0.0167977
168	KEGG_B_CELL_RECEPTOR_SIGNALING_PATHWAY	0.30137	0.448544	0.278989	1.09679	153	56	1.15668
169	KEGG_FC_EPSILON_RI_SIGNALING_PATHWAY	0.88247	0.915376	-0.192364	-0.753384	442	52	0.127564
170	KEGG_FC_GAMMA_R_MEDIATED_PHAGOCYTOSIS	0.460784	0.593216	0.234686	0.988385	234	77	0.753371
171	KEGG_TNF_SIGNALING_PATHWAY	0.0752475	0.184206	0.293606	1.28485	37	100	2.44061
172	KEGG_LEUKOCYTE_TRANSENDOTHELIAL_MIGRATION	0.774704	0.834716	0.20654	0.855945	391	73	0.260643
173	KEGG_INTESTINAL_IMMUNE_NETWORK_FOR_IGA_PRODUCTION	0.469112	0.595636	0.316325	0.988609	242	20	0.747497
174	KEGG_CIRCADIAN_RHYTHM	0.52834	0.629074	-0.277863	-0.945141	260	29	0.668698
175	KEGG_CIRCADIAN_ENTRAINMENT	0.15444	0.295367	0.299732	1.2082	79	62	1.75942
176	KEGG_THERMOGENESIS	0.00205761	0.017562	-0.428403	-2.06167	0	201	5.8314
177	KEGG_LONG_TERM_POTENTIATION	0.543651	0.639835	0.24892	0.952392	273	50	0.644228
178	KEGG_SYNAPTIC_VESICLE_CYCLE	0.536634	0.634015	0.241916	0.94608	270	55	0.657411
179	KEGG_NEUROTROPHIN_SIGNALING_PATHWAY	0.0537849	0.153	0.29205	1.29146	26	106	2.7084
180	KEGG_RETROGRADE_ENDOCANNABINOID_SIGNALING	0.00793651	0.0427763	-0.352747	-1.54337	3	97	4.54705
181	KEGG_GLUTAMATERGIC_SYNAPSE	0.0988142	0.221473	0.310398	1.28635	49	73	2.1748
182	KEGG_CHOLINERGIC_SYNAPSE	0.011811	0.0564715	0.366179	1.54382	5	78	4.14633
183	KEGG_SEROTONERGIC_SYNAPSE	0.631579	0.71845	0.225844	0.919388	323	65	0.47704
184	KEGG_GABAERGIC_SYNAPSE	0.352	0.498667	0.273159	1.05308	175	52	1.00385
185	KEGG_DOPAMINERGIC_SYNAPSE	0.978	0.987903	0.162755	0.710164	488	99	0.0175585
186	KEGG_LONG_TERM_DEPRESSION	0.806387	0.855204	0.217451	0.818581	403	46	0.22566
187	KEGG_OLFACTORY_TRANSDUCTION	0.637795	0.722835	0.264515	0.892991	323	29	0.468262
188	KEGG_TASTE_TRANSDUCTION	0.12069	0.254697	0.405135	1.31292	62	23	1.97315
189	KEGG_PHOTOTRANSDUCTION	0.39916	0.550193	-0.398957	-1.07053	189	12	0.86199
190	KEGG_INFLAMMATORY_MEDIATOR_REGULATION_OF_TRP_CHANNELS	0.355731	0.50163	0.251858	1.04375	179	73	0.995304
191	KEGG_REGULATION_OF_ACTIN_CYTOSKELETON	0.0173077	0.0725501	0.290173	1.37826	8	175	3.78488
192	KEGG_INSULIN_SIGNALING_PATHWAY	0.138	0.272439	-0.263689	-1.19266	68	124	1.876
193	KEGG_INSULIN_SECRETION	0.0813492	0.191759	0.347321	1.35038	40	53	2.38263
194	KEGG_GNRH_SIGNALING_PATHWAY	0.0708661	0.179903	0.320382	1.34024	35	75	2.47471
195	KEGG_OVARIAN_STEROIDOGENESIS	0.0421687	0.137272	0.415755	1.42705	20	31	2.86489
196	KEGG_PROGESTERONE_MEDIATED_OOCYTE_MATURATION	0.862705	0.900982	-0.192003	-0.800094	420	76	0.15043
197	KEGG_ESTROGEN_SIGNALING_PATHWAY	0.054	0.153	0.302013	1.3178	26	99	2.7084
198	KEGG_MELANOGENESIS	0.0376984	0.128175	0.345061	1.42714	18	72	2.96382
199	KEGG_PROLACTIN_SIGNALING_PATHWAY	0.064833	0.169563	0.348066	1.38688	32	59	2.5601
200	KEGG_THYROID_HORMONE_SYNTHESIS	0.417671	0.568032	0.260187	1.01065	207	54	0.815956
201	KEGG_THYROID_HORMONE_SIGNALING_PATHWAY	0.0955166	0.216531	0.281138	1.24537	48	104	2.20735
202	KEGG_ADIPOCYTOKINE_SIGNALING_PATHWAY	0.234043	0.380942	0.280365	1.12529	120	61	1.39236
203	KEGG_OXYTOCIN_SIGNALING_PATHWAY	0.00796813	0.0427763	0.340531	1.52628	3	114	4.54705
204	KEGG_GLUCAGON_SIGNALING_PATHWAY	0.0497018	0.152087	0.310993	1.34561	24	89	2.71703
205	KEGG_REGULATION_OF_LIPOLYSIS_IN_ADIPOCYTES	0.535294	0.634015	0.254875	0.960354	272	44	0.657411
206	KEGG_RENIN_SECRETION	0.265625	0.412595	0.292592	1.11457	135	48	1.2772
207	KEGG_ALDOSTERONE_SYNTHESIS_AND_SECRETION	0.120553	0.254697	0.301683	1.25024	60	73	1.97315
208	KEGG_RELAXIN_SIGNALING_PATHWAY	0.0138067	0.0609562	0.340906	1.50106	6	102	4.03608
209	KEGG_CORTISOL_SYNTHESIS_AND_SECRETION	0.00972763	0.0488662	0.431169	1.66515	4	51	4.35502
210	KEGG_PARATHYROID_HORMONE_SYNTHESIS_SECRETION_AND_ACTION	0.0538922	0.153	0.31545	1.34046	26	84	2.7084
211	KEGG_GNRH_SECRETION	0.2	0.347727	0.313233	1.18024	101	44	1.52397
212	KEGG_TYPE_II_DIABETES_MELLITUS	0.100604	0.221473	0.371565	1.30345	49	33	2.1748
213	KEGG_INSULIN_RESISTANCE	0.502994	0.614558	0.225687	0.981016	251	96	0.702379
214	KEGG_NON_ALCOHOLIC_FATTY_LIVER_DISEASE_NAFLD	0.00205761	0.017562	-0.37598	-1.71086	0	133	5.8314
215	KEGG_AGE_RAGE_SIGNALING_PATHWAY_IN_DIABETIC_COMPLICATIONS	0.00198807	0.017562	0.439142	1.90009	0	89	5.8314
216	KEGG_CUSHING_SYNDROME	0.00402414	0.0271277	0.346201	1.57251	1	122	5.20409
217	KEGG_GROWTH_HORMONE_SYNTHESIS_SECRETION_AND_ACTION	0.0374016	0.128175	0.31964	1.38696	18	92	2.96382
218	KEGG_TYPE_I_DIABETES_MELLITUS	0.871401	0.906969	0.263594	0.682045	453	11	0.140876
219	KEGG_ALDOSTERONE_REGULATED_SODIUM_REABSORPTION	0.698381	0.774291	-0.247802	-0.842889	344	29	0.369051
220	KEGG_ENDOCRINE_AND_OTHER_FACTOR_REGULATED_CALCIUM_REABSORPTION	0.559671	0.648709	-0.253605	-0.928146	271	40	0.624356
221	KEGG_VASOPRESSIN_REGULATED_WATER_REABSORPTION	0.964948	0.980977	-0.180029	-0.653698	467	39	0.0277081
222	KEGG_PROXIMAL_TUBULE_BICARBONATE_RECLAMATION	0.142268	0.279064	-0.434292	-1.28694	68	17	1.84133
223	KEGG_COLLECTING_DUCT_ACID_SECRETION	0.0630252	0.169173	-0.485172	-1.44755	29	18	2.56343
224	KEGG_SALIVARY_SECRETION	0.433663	0.57948	0.25479	0.99643	218	55	0.787168
225	KEGG_GASTRIC_ACID_SECRETION	0.163743	0.301754	0.313469	1.201	83	49	1.72856
226	KEGG_PANCREATIC_SECRETION	0.441233	0.584491	0.248793	1.00604	228	63	0.774748
227	KEGG_CARBOHYDRATE_DIGESTION_AND_ABSORPTION	0.163386	0.301754	0.365965	1.23548	82	29	1.72856
228	KEGG_PROTEIN_DIGESTION_AND_ABSORPTION	0.0550098	0.154431	0.358922	1.43013	27	59	2.69496
229	KEGG_FAT_DIGESTION_AND_ABSORPTION	0.239754	0.384109	-0.357256	-1.16336	116	25	1.38041
230	KEGG_BILE_SECRETION	0.00988142	0.0488662	0.435394	1.6395	4	45	4.35502
231	KEGG_VITAMIN_DIGESTION_AND_ABSORPTION	0.550515	0.642968	-0.31973	-0.947457	266	17	0.63718
232	KEGG_MINERAL_ABSORPTION	0.013834	0.0609562	0.428124	1.57921	6	41	4.03608
233	KEGG_CHOLESTEROL_METABOLISM	0.519763	0.623715	0.256007	0.96012	262	43	0.68104
234	KEGG_ALZHEIMER_DISEASE	0.00206612	0.017562	-0.427838	-1.96748	0	144	5.8314
235	KEGG_PARKINSON_DISEASE	0.00202429	0.017562	-0.520773	-2.31247	0	110	5.8314
236	KEGG_AMYOTROPHIC_LATERAL_SCLEROSIS_ALS	0.486056	0.604325	-0.261875	-0.978196	243	42	0.726603
237	KEGG_HUNTINGTON_DISEASE	0.00204082	0.017562	-0.316077	-1.54794	0	222	5.8314
238	KEGG_SPINOCEREBELLAR_ATAXIA	0.00197628	0.017562	0.41788	1.73178	0	73	5.8314
239	KEGG_PRION_DISEASES	0.299611	0.448544	0.345436	1.12068	153	24	1.15668
240	KEGG_COCAINE_ADDICTION	0.0222672	0.0908502	0.432446	1.50396	10	32	3.46037
241	KEGG_AMPHETAMINE_ADDICTION	0.333984	0.479809	0.27967	1.06535	170	48	1.05947
242	KEGG_MORPHINE_ADDICTION	0.428	0.576952	0.260091	1.0027	213	52	0.793478
243	KEGG_ALCOHOLISM	0.106212	0.230378	0.300549	1.27384	52	83	2.11792
244	KEGG_BACTERIAL_INVASION_OF_EPITHELIAL_CELLS	0.307851	0.455084	-0.274982	-1.0973	148	58	1.13579
245	KEGG_VIBRIO_CHOLERAE_INFECTION	0.452191	0.586316	-0.266063	-0.99384	226	42	0.77025
246	KEGG_EPITHELIAL_CELL_SIGNALING_IN_HELICOBACTER_PYLORI_INFECTION	0.0955285	0.216531	-0.324033	-1.28623	46	57	2.20735
247	KEGG_PATHOGENIC_ESCHERICHIA_COLI_INFECTION	0.328794	0.475404	0.224119	1.05059	168	153	1.07277
248	KEGG_SHIGELLOSIS	0.557173	0.648269	-0.203759	-0.964496	267	177	0.625335
249	KEGG_SALMONELLA_INFECTION	0.0814664	0.191759	-0.257631	-1.22548	39	183	2.38263
250	KEGG_PERTUSSIS	0.486381	0.604325	0.251372	0.970787	249	51	0.726603
251	KEGG_LEGIONELLOSIS	0.0658436	0.170747	-0.380803	-1.39367	31	40	2.55007
252	KEGG_YERSINIA_INFECTION	0.233663	0.380942	0.253243	1.11744	117	105	1.39236
253	KEGG_LEISHMANIASIS	0.301961	0.448544	0.289231	1.08981	153	44	1.15668
254	KEGG_CHAGAS_DISEASE_AMERICAN_TRYPANOSOMIASIS	0.746032	0.818228	0.210182	0.869288	375	72	0.289425
255	KEGG_AFRICAN_TRYPANOSOMIASIS	0.239382	0.384109	0.380553	1.18934	123	20	1.38041
256	KEGG_MALARIA	0.447059	0.586316	0.301223	1.01147	227	28	0.77025
257	KEGG_TOXOPLASMOSIS	0.0925197	0.214477	0.306771	1.29335	46	78	2.2211
258	KEGG_AMOEBIASIS	0.0250482	0.0992218	0.378928	1.53226	12	63	3.3332
259	KEGG_STAPHYLOCOCCUS_AUREUS_INFECTION	0.00200803	0.017562	0.521044	1.78845	0	31	5.8314
260	KEGG_TUBERCULOSIS	0.322515	0.469951	0.235895	1.05991	158	118	1.08942
261	KEGG_HEPATITIS_C	0.192308	0.338196	-0.259389	-1.16063	94	115	1.56407
262	KEGG_HEPATITIS_B	0.172816	0.309105	0.248639	1.15056	88	137	1.69383
263	KEGG_MEASLES	0.516765	0.62256	0.221129	0.97366	261	102	0.683716
264	KEGG_HUMAN_CYTOMEGALOVIRUS_INFECTION	0.467308	0.595636	0.210099	0.997929	242	175	0.747497
265	KEGG_INFLUENZA_A	0.256972	0.405327	0.245917	1.10222	128	114	1.30284
266	KEGG_HUMAN_PAPILLOMAVIRUS_INFECTION	0.0383877	0.129084	0.255561	1.27979	19	261	2.95362
267	KEGG_HUMAN_T_CELL_LEUKEMIA_VIRUS_1_INFECTION	0.0304183	0.113163	0.278148	1.32671	15	178	3.14352
268	KEGG_KAPOSI_SARCOMA_ASSOCIATED_HERPESVIRUS_INFECTION	0.312992	0.46046	0.229617	1.06291	158	140	1.11885
269	KEGG_HERPES_SIMPLEX_VIRUS_1_INFECTION	0.299389	0.448544	-0.215359	-1.06059	146	232	1.15668
270	KEGG_EPSTEIN_BARR_VIRUS_INFECTION	0.0786749	0.188082	-0.271815	-1.25459	37	148	2.41056
271	KEGG_HUMAN_IMMUNODEFICIENCY_VIRUS_1_INFECTION	0.6	0.68764	-0.201925	-0.936823	290	156	0.540274
272	KEGG_PATHWAYS_IN_CANCER	0.00191939	0.017562	0.302568	1.57812	0	416	5.8314
273	KEGG_TRANSCRIPTIONAL_MISREGULATION_IN_CANCER	0.00587084	0.0350971	0.336242	1.55056	2	136	4.8325
274	KEGG_VIRAL_CARCINOGENESIS	0.766393	0.834578	-0.190206	-0.875607	373	145	0.260881
275	KEGG_CHEMICAL_CARCINOGENESIS	0.164356	0.301754	0.306793	1.1998	82	55	1.72856
276	KEGG_PROTEOGLYCANS_IN_CANCER	0.0152964	0.0659252	0.295605	1.40105	7	171	3.92303
277	KEGG_MICRORNAS_IN_CANCER	0.0077821	0.0427763	0.327303	1.53428	3	153	4.54705
278	KEGG_COLORECTAL_CANCER	0.170254	0.308271	0.281621	1.19013	86	79	1.69773
279	KEGG_RENAL_CELL_CARCINOMA	0.451943	0.586316	-0.24601	-1.00228	220	65	0.77025
280	KEGG_PANCREATIC_CANCER	0.164683	0.301754	0.285499	1.18079	82	72	1.72856
281	KEGG_ENDOMETRIAL_CANCER	0.101761	0.222421	0.328677	1.29214	51	56	2.16863
282	KEGG_GLIOMA	0.212062	0.358514	0.276991	1.13455	108	66	1.4799
283	KEGG_PROSTATE_CANCER	0.0641283	0.169506	0.306119	1.32	31	88	2.5606
284	KEGG_THYROID_CANCER	0.0241449	0.0972149	0.425575	1.49292	11	33	3.36268
285	KEGG_BASAL_CELL_CARCINOMA	0.00390625	0.0271277	0.480429	1.8301	1	48	5.20409
286	KEGG_MELANOMA	0.46139	0.593216	0.246029	0.979488	238	58	0.753371
287	KEGG_BLADDER_CANCER	0.0301811	0.113163	0.413007	1.45927	14	34	3.14352
288	KEGG_CHRONIC_MYELOID_LEUKEMIA	0.152778	0.294025	0.29073	1.20243	76	72	1.76599
289	KEGG_ACUTE_MYELOID_LEUKEMIA	0.0705882	0.179903	0.352213	1.39514	35	57	2.47471
290	KEGG_SMALL_CELL_LUNG_CANCER	0.00400802	0.0271277	0.381488	1.61688	1	83	5.20409
291	KEGG_NON_SMALL_CELL_LUNG_CANCER	0.133462	0.265191	0.308331	1.23753	68	61	1.91489
292	KEGG_BREAST_CANCER	0.00990099	0.0488662	0.338939	1.51915	4	113	4.35502
293	KEGG_HEPATOCELLULAR_CARCINOMA	0.00787402	0.0427763	0.327494	1.51599	3	140	4.54705
294	KEGG_GASTRIC_CANCER	0.00796813	0.0427763	0.347838	1.55903	3	114	4.54705
295	KEGG_CENTRAL_CARBON_METABOLISM_IN_CANCER	0.0135135	0.0609562	0.399233	1.58942	6	58	4.03608
296	KEGG_CHOLINE_METABOLISM_IN_CANCER	0.796443	0.852138	0.196711	0.843703	402	86	0.230841
297	KEGG_PD_L1_EXPRESSION_AND_PD_1_CHECKPOINT_PATHWAY_IN_CANCER	0.910537	0.934981	0.185788	0.772942	457	74	0.0969915
298	KEGG_INFLAMMATORY_BOWEL_DISEASE_IBD	0.168016	0.306029	0.351061	1.22092	82	32	1.70826
299	KEGG_SYSTEMIC_LUPUS_ERYTHEMATOSUS	0.0583658	0.1609	0.449214	1.45736	29	24	2.63576
300	KEGG_RHEUMATOID_ARTHRITIS	0.509921	0.617395	0.247321	0.961584	256	53	0.695735
301	KEGG_PRIMARY_IMMUNODEFICIENCY	0.319527	0.467824	0.375664	1.09683	161	16	1.09596
302	KEGG_HYPERTROPHIC_CARDIOMYOPATHY_HCM	0.00194553	0.017562	0.439463	1.80003	0	66	5.8314
303	KEGG_ARRHYTHMOGENIC_RIGHT_VENTRICULAR_CARDIOMYOPATHY_ARVC	0.0019305	0.017562	0.455192	1.8122	0	58	5.8314
304	KEGG_DILATED_CARDIOMYOPATHY_DCM	0.00195695	0.017562	0.452897	1.86585	0	68	5.8314
305	KEGG_VIRAL_MYOCARDITIS	0.807692	0.855204	0.230606	0.802004	398	32	0.22566
306	KEGG_FLUID_SHEAR_STRESS_AND_ATHEROSCLEROSIS	0.0537849	0.153	0.290191	1.30066	26	114	2.7084
